# Methylome evolution through lineage-dependent selection in the gastric pathogen *Helicobacter pylori*

**DOI:** 10.1101/2023.06.29.547018

**Authors:** Florent Ailloud, Wilhelm Gottschall, Sebastian Suerbaum

**Author notes:** Corresponding authors Max von Pettenkofer Institute – LMU Munich, Pettenkoferstr. 9a, 80336 München, and.

## Abstract

The bacterial pathogen *Helicobacter pylori*, the leading cause of gastric cancer, is genetically highly diverse and harbours a large and variable portfolio of restriction-modification systems. Our understanding of the evolution and function of DNA methylation in bacteria is limited. Here, we performed a comprehensive analysis of the methylome diversity in *H. pylori*, using a dataset of 541 genomes that included all known phylogeographic populations. The frequency of 96 methyltransferases and the abundance of their cognate recognition sequences were strongly influenced by phylogeographic structure and were inter-correlated, positively or negatively, for 20% of type II methyltransferases. Low density motifs were more likely to be affected by natural selection, as reflected by higher genomic instability and compositional bias. Importantly, direct correlation showed that methylation patterns can be actively enriched by positive selection and suggests that specific sites have important functions in methylation-dependent phenotypes. Finally, we identified lineage-specific selective pressures modulating the contraction and expansion of the motif ACGT, revealing that the genetic load of methylation could be dependent on local ecological factors. Taken together, natural selection shapes both the abundance and distribution of methyltransferases and their specific recognition sequences, likely permitting a fine-tuning of genome-encoded functions not achievable by genetic variation alone.
