## Supplemental Table 1 for "Methylome evolution through lineage-dependent selection in the gastric pathogen *Helicobacter pylori*"

### Sheet: TableS1
Strain	Population	Sub-population	Accession
VE-HV055	hpAfrica1	hspAfrica1MiscAmerica	HEL_AA6606AA_AS
MX-2003-368	hpAfrica1	hspAfrica1MiscAmerica	HEL_AA6882AA_AS
Bra-LPB42	hpAfrica1	hspAfrica1MiscAmerica	HEL_AA6756AA_AS
CAN-004	hpAfrica1	hspAfrica1MiscAmerica	HEL_AA6789AA_AS
MX-2004-137	hpAfrica1	hspAfrica1MiscAmerica	HEL_AA6631AA_AS
Hp-P62	hpAfrica1	hspAfrica1MiscAmerica	HEL_BA5487AA_AS
2011-145	hpAfrica1	hspAfrica1MiscAmerica	HEL_AA6770AA_AS
24004	hpAfrica1	hspAfrica1MiscAmerica	HEL_AA6524AA_AS
VE-HET046	hpAfrica1	hspAfrica1MiscAmerica	HEL_AA6683AA_AS
MX-2004-102	hpAfrica1	hspAfrica1MiscAmerica	HEL_AA6578AA_AS
2005-72	hpAfrica1	hspAfrica1MiscAmerica	HEL_AA6871AA_AS
PeCan18	hpAfrica1	hspAfrica1MiscAmerica	HEL_AA0343AA_AS
2003-107	hpAfrica1	hspAfrica1MiscAmerica	HEL_AA6814AA_AS
ES-61	hpAfrica1	hspAfrica1MiscAmerica	HEL_BA0175AA_AS
MM-2006-106	hpAfrica1	hspAfrica1MiscAmerica	HEL_AA6769AA_AS
2003-98	hpAfrica1	hspAfrica1MiscAmerica	HEL_AA6664AA_AS
Arg-23UA1	hpAfrica1	hspAfrica1MiscAmerica	HEL_AA6717AA_AS
Hp-H6	hpAfrica1	hspAfrica1MiscAmerica	HEL_BA8163AA_AS
3802	hpAfrica1	hspAfrica1NAmerica	HEL_BA5086AA_AS
908	hpAfrica1	hspAfrica1NAmerica	HEL_AA0371AA_AS
GAM250T	hpAfrica1	hspAfrica1NAmerica	HEL_AA5501AA_AS
Bra-LPB34	hpAfrica1	hspAfrica1NAmerica	HEL_AA6778AA_AS
CR-16	hpAfrica1	hspAfrica1NAmerica	HEL_AA6665AA_AS
Bra-LPB44	hpAfrica1	hspAfrica1NAmerica	HEL_AA6499AA_AS
Hp P-28b	hpAfrica1	hspAfrica1NAmerica	HEL_BA8106AA_AS
Hp H-21	hpAfrica1	hspAfrica1NAmerica	HEL_BA8095AA_AS
Hp H-30	hpAfrica1	hspAfrica1NAmerica	HEL_BA5516AA_AS
Hp H-34	hpAfrica1	hspAfrica1NAmerica	HEL_BA8158AA_AS
Bra-LPB40	hpAfrica1	hspAfrica1NAmerica	HEL_AA6758AA_AS
Hp H-19	hpAfrica1	hspAfrica1NAmerica	HEL_BA8160AA_AS
Hp A-5	hpAfrica1	hspAfrica1NAmerica	HEL_BA5566AA_AS
Hp A-17	hpAfrica1	hspAfrica1NAmerica	HEL_BA5493AA_AS
Hp A-16	hpAfrica1	hspAfrica1NAmerica	HEL_BA5552AA_AS
MX-2004-51	hpAfrica1	hspAfrica1NAmerica	HEL_AA6874AA_AS
Hp A-8	hpAfrica1	hspAfrica1NAmerica	HEL_BA8168AA_AS
J99	hpAfrica1	hspAfrica1NAmerica	HEL_AA0409AA_AS
Hp H-23	hpAfrica1	hspAfrica1NAmerica	HEL_BA8159AA_AS
Hp H-10	hpAfrica1	hspAfrica1NAmerica	HEL_BA5547AA_AS
Bra-LPB32	hpAfrica1	hspAfrica1NAmerica	HEL_AA6774AA_AS
Hp P-3	hpAfrica1	hspAfrica1NAmerica	HEL_BA5477AA_AS
Hp A-6	hpAfrica1	hspAfrica1NAmerica	HEL_BA5554AA_AS
Bra-LPB35	hpAfrica1	hspAfrica1NAmerica	HEL_AA6777AA_AS
Nic20_C	hpAfrica1	hspAfrica1NAmerica	HEL_AA9174AA_AS
Hp H-41	hpAfrica1	hspAfrica1NAmerica	HEL_BA8174AA_AS
Hp H-4	hpAfrica1	hspAfrica1NAmerica	HEL_BA8164AA_AS
Hp H-44	hpAfrica1	hspAfrica1NAmerica	HEL_BA5556AA_AS
Bra-LPB41	hpAfrica1	hspAfrica1NAmerica	HEL_AA6510AA_AS
Hp P-1	hpAfrica1	hspAfrica1NAmerica	HEL_BA5542AA_AS
Bra-LPB37	hpAfrica1	hspAfrica1NAmerica	HEL_AA6775AA_AS
Hp A-20	hpAfrica1	hspAfrica1NAmerica	HEL_BA8180AA_AS
Hp H-36	hpAfrica1	hspAfrica1NAmerica	HEL_BA8175AA_AS
Hp H-29	hpAfrica1	hspAfrica1NAmerica	HEL_BA5561AA_AS
Hp H-1	hpAfrica1	hspAfrica1NAmerica	HEL_BA5457AA_AS
SA161C	hpAfrica1	hspAfrica1NAmerica	HEL_BA5747AA_AS
Hp P-2	hpAfrica1	hspAfrica1NAmerica	HEL_BA5541AA_AS
Hp P-26	hpAfrica1	hspAfrica1NAmerica	HEL_BA5534AA_AS
Hp H-42	hpAfrica1	hspAfrica1NAmerica	HEL_BA5558AA_AS
Hp H-5b	hpAfrica1	hspAfrica1NAmerica	HEL_BA5531AA_AS
Hp H-3	hpAfrica1	hspAfrica1NAmerica	HEL_BA5550AA_AS
Hp-P41	hpAfrica1	hspAfrica1NAmerica	HEL_BA5488AA_AS
Hp P-13	hpAfrica1	hspAfrica1NAmerica	HEL_BA5539AA_AS
Hp H-18	hpAfrica1	hspAfrica1NAmerica	HEL_BA5546AA_AS
Nic32_A	hpAfrica1	hspAfrica1Nicaragua	HEL_AA0439AA_AS
Nic03_A	hpAfrica1	hspAfrica1Nicaragua	HEL_AA0113AA_AS
Nic29_A	hpAfrica1	hspAfrica1Nicaragua	HEL_AA0158AA_AS
Nic24_A	hpAfrica1	hspAfrica1Nicaragua	HEL_AA0438AA_AS
Nic19_A	hpAfrica1	hspAfrica1Nicaragua	HEL_AA9177AA_AS
Nic16_A	hpAfrica1	hspAfrica1Nicaragua	HEL_AA9185AA_AS
Nic11_A	hpAfrica1	hspAfrica1Nicaragua	HEL_AA9194AA_AS
Nic07_A	hpAfrica1	hspAfrica1Nicaragua	HEL_AA0120AA_AS
HN-G240	hpAfrica1	hspAfrica1Nicaragua	HEL_AA6562AA_AS
Nic10_A	hpAfrica1	hspAfrica1Nicaragua	HEL_AA9197AA_AS
HN-G267	hpAfrica1	hspAfrica1Nicaragua	HEL_BA0149AA_AS
Nic14_A	hpAfrica1	hspAfrica1Nicaragua	HEL_AA9189AA_AS
Nic06_A	hpAfrica1	hspAfrica1Nicaragua	HEL_AA0118AA_AS
Nic30_A	hpAfrica1	hspAfrica1Nicaragua	HEL_AA0159AA_AS
HN-G280	hpAfrica1	hspAfrica1Nicaragua	HEL_AA6509AA_AS
Nic12_A	hpAfrica1	hspAfrica1Nicaragua	HEL_AA9193AA_AS
3755	hpAfrica1	hspAfrica1SAfrica	HEL_BA5097AA_AS
SA46C	hpAfrica1	hspAfrica1SAfrica	HEL_BA5732AA_AS
R030b	hpAfrica1	hspAfrica1SAfrica	HEL_BA5527AA_AS
SA170C	hpAfrica1	hspAfrica1SAfrica	HEL_BA5670AA_AS
SA158C	hpAfrica1	hspAfrica1SAfrica	HEL_BA5692AA_AS
Pt-8323	hpAfrica1	hspAfrica1SAfrica	HEL_AA6607AA_AS
SA168C	hpAfrica1	hspAfrica1SAfrica	HEL_BA8353AA_AS
HN-G265	hpAfrica1	hspAfrica1SAfrica	HEL_AA6739AA_AS
SA252C	hpAfrica1	hspAfrica1SAfrica	HEL_BA5702AA_AS
SA35C	hpAfrica1	hspAfrica1SAfrica	HEL_BA8258AA_AS
CC33C	hpAfrica1	hspAfrica1SAfrica	HEL_AA0318AA_AS
SA220C	hpAfrica1	hspAfrica1SAfrica	HEL_BA5679AA_AS
SA162A	hpAfrica1	hspAfrica1SAfrica	HEL_BA5720AA_AS
SA146C	hpAfrica1	hspAfrica1SAfrica	HEL_BA8323AA_AS
SA157C	hpAfrica1	hspAfrica1SAfrica	HEL_BA8303AA_AS
HN-G285	hpAfrica1	hspAfrica1SAfrica	HEL_AA6828AA_AS
SA156C	hpAfrica1	hspAfrica1SAfrica	HEL_BA5639AA_AS
SA226A	hpAfrica1	hspAfrica1SAfrica	HEL_BA8358AA_AS
CAM-205C1	hpAfrica1	hspAfrica1WAfrica	PRJNA914092
CAM-45A1	hpAfrica1	hspAfrica1WAfrica	PRJNA914092
CAM-6A1	hpAfrica1	hspAfrica1WAfrica	PRJNA914092
CAM-127A1	hpAfrica1	hspAfrica1WAfrica	PRJNA914092
CAM-47A1	hpAfrica1	hspAfrica1WAfrica	PRJNA914092
CAM-131A1	hpAfrica1	hspAfrica1WAfrica	PRJNA914092
CAM-32A1	hpAfrica1	hspAfrica1WAfrica	PRJNA914092
CAM-36A1	hpAfrica1	hspAfrica1WAfrica	PRJNA914092
CAM-123A1	hpAfrica1	hspAfrica1WAfrica	PRJNA914092
CAM-111A1-2	hpAfrica1	hspAfrica1WAfrica	PRJNA914092
CAM-10A1	hpAfrica1	hspAfrica1WAfrica	PRJNA914092
CAM-43A1	hpAfrica1	hspAfrica1WAfrica	PRJNA914092
CAM-204C1	hpAfrica1	hspAfrica1WAfrica	PRJNA914092
CAM-154A1	hpAfrica1	hspAfrica1WAfrica	PRJNA914092
CAM-128A1	hpAfrica1	hspAfrica1WAfrica	PRJNA914092
CAM-152A1	hpAfrica1	hspAfrica1WAfrica	PRJNA914092
CAM-46A1	hpAfrica1	hspAfrica1WAfrica	PRJNA914092
Hp-P8	hpAfrica1	hspAfrica1WAfrica	HEL_BA5540AA_AS
GAM101Biv	hpAfrica1	hspAfrica1WAfrica	HEL_AA5520AA_AS
CAM-4A1	hpAfrica1	hspAfrica1WAfrica	PRJNA914092
CAM-19A1	hpAfrica1	hspAfrica1WAfrica	PRJNA914092
CAM-57C1	hpAfrica1	hspAfrica1WAfrica	PRJNA914092
CAM-44A1	hpAfrica1	hspAfrica1WAfrica	PRJNA914092
CAM-143A1	hpAfrica1	hspAfrica1WAfrica	PRJNA914092
CAM-122A1	hpAfrica1	hspAfrica1WAfrica	PRJNA914092
CAM-3A1	hpAfrica1	hspAfrica1WAfrica	PRJNA914092
CAM-173A1	hpAfrica1	hspAfrica1WAfrica	PRJNA914092
CAM-112A2	hpAfrica1	hspAfrica1WAfrica	PRJNA914092
GAM239Bi	hpAfrica1	hspAfrica1WAfrica	HEL_AA5507AA_AS
CAM-11A1	hpAfrica1	hspAfrica1WAfrica	PRJNA914092
CAM-148A1	hpAfrica1	hspAfrica1WAfrica	PRJNA914092
CAM-195A1	hpAfrica1	hspAfrica1WAfrica	PRJNA914092
HP116Bi	hpAfrica1	hspAfrica1WAfrica	HEL_AA5477AA_AS
CAM-129A1	hpAfrica1	hspAfrica1WAfrica	PRJNA914092
CAM-75A1	hpAfrica1	hspAfrica1WAfrica	PRJNA914092
Hp-A4	hpAfrica1	hspAfrica1WAfrica	HEL_BA5492AA_AS
GAM120Ai	hpAfrica1	hspAfrica1WAfrica	HEL_AA5511AA_AS
Hp-P4	hpAfrica1	hspAfrica1WAfrica	HEL_BA5504AA_AS
Hp-H16	hpAfrica1	hspAfrica1WAfrica	HEL_BA8109AA_AS
Gambia94/24	hpAfrica1	hspAfrica1WAfrica	HEL_AA0362AA_AS
SA194C	hpAfrica2	hpAfrica2	HEL_BA5731AA_AS
K26A1	hpAfrica2	hpAfrica2	HEL_AA0316AA_AS
SA233C	hpAfrica2	hpAfrica2	HEL_BA5696AA_AS
SA166A	hpAfrica2	hpAfrica2	HEL_BA5713AA_AS
SouthAfrica50	hpAfrica2	hpAfrica2	HEL_BA5762AA_AS
SA175A	hpAfrica2	hpAfrica2	HEL_BA5682AA_AS
SA29A	hpAfrica2	hpAfrica2	HEL_BA5700AA_AS
SouthAfrica20	hpAfrica2	hpAfrica2	HEL_AA0401AA_AS
SA144A	hpAfrica2	hpAfrica2	HEL_BA8355AA_AS
SA251C	hpAfrica2	hpAfrica2	HEL_BA5699AA_AS
SA303C	hpAfrica2	hpAfrica2	HEL_BA8309AA_AS
SA36C	hpAfrica2	hpAfrica2	HEL_BA5677AA_AS
SA34A	hpAfrica2	hpAfrica2	HEL_BA5706AA_AS
SA40A	hpAfrica2	hpAfrica2	HEL_BA5739AA_AS
SA253C	hpAfrica2	hpAfrica2	HEL_BA5703AA_AS
SA174A	hpAfrica2	hpAfrica2	HEL_BA8291AA_AS
SA160C	hpAfrica2	hpAfrica2	HEL_BA5680AA_AS
SA172C	hpAfrica2	hpAfrica2	HEL_BA5686AA_AS
SA169C	hpAfrica2	hpAfrica2	HEL_BA5728AA_AS
SA155C	hpAfrica2	hpAfrica2	HEL_BA8345AA_AS
SA47C	hpAfrica2	hpAfrica2	HEL_BA5709AA_AS
SouthAfrica7	hpAfrica2	hpAfrica2	HEL_AA0363AA_AS
Khoisan03A	hpAfrica2	hspAfrica2Nam	HEL_AA7206AA_AS
129	hpAfrica2	hspAfrica2SA	HEL_AA7362AA_AS
NAK7	hpAsia2	hpAsia2	HEL_BA5443AA_AS
UM054	hpAsia2	hpAsia2	HEL_BA8057AA_AS
Santal49	hpAsia2	hpAsia2	HEL_AA0364AA_AS
UM018	hpAsia2	hpAsia2	HEL_BA5442AA_AS
SA222C	hpAsia2	hpAsia2	HEL_BA8320AA_AS
132	hpAsia2	hpAsia2	HEL_BA5347AA_AS
FD719	hpAsia2	hpAsia2	HEL_BA8063AA_AS
UM084	hpAsia2	hpAsia2	HEL_BA8388AA_AS
FD662	hpAsia2	hpAsia2	HEL_BA8064AA_AS
FD535	hpAsia2	hpAsia2	HEL_BA8068AA_AS
India7	hpAsia2	hpAsia2	HEL_AA0361AA_AS
FD703	hpAsia2	hpAsia2	HEL_BA5450AA_AS
UM067	hpAsia2	hpAsia2	HEL_BA5769AA_AS
UM114	hpAsia2	hpAsia2	HEL_BA8387AA_AS
TH08	hpAsia2	hspIndia	HEL_AA6014AA_AS
RE7006	hpAsia2	hspIndia	HEL_AA6074AA_AS
H1415	hpAsia2	hspIndia	HEL_AA5920AA_AS
H1414	hpAsia2	hspIndia	HEL_AA5921AA_AS
L144	hpAsia2	hspLadakh	HEL_AA5950AA_AS
L15	hpAsia2	hspLadakh	HEL_AA7340AA_AS
L98	hpAsia2	hspLadakh	HEL_AA7242AA_AS
L39	hpAsia2	hspLadakh	HEL_AA7388AA_AS
L107	hpAsia2	hspLadakh	HEL_AA7222AA_AS
Khanty40	hpAsia2	hspUral	HEL_AA7341AA_AS
Khanty30	hpAsia2	hspUral	HEL_AA7321AA_AS
Nentsy90	hpAsia2	hspUral	HEL_AA5958AA_AS
Khanty26	hpAsia2	hspUral	HEL_AA7323AA_AS
Khanty39	hpAsia2	hspUral	HEL_AA7342AA_AS
Nentsy37	hpAsia2	hspUral	HEL_AA6052AA_AS
Manado-1	hpEastAsia	hpEastAsia	HEL_BA5618AA_AS
8A3	hpEastAsia	hpEastAsia	HEL_BA5473AA_AS
CPY1124	hpEastAsia	hpEastAsia	HEL_BA8091AA_AS
CPY1962	hpEastAsia	hpEastAsia	HEL_BA5577AA_AS
35A	hpEastAsia	hpEastAsia	HEL_AA0368AA_AS
52	hpEastAsia	hpEastAsia	HEL_AA0366AA_AS
98-10	hpEastAsia	hpEastAsia	HEL_BA5621AA_AS
F16	hpEastAsia	hpEastAsia	HEL_AA0350AA_AS
UM007	hpEastAsia	hpEastAsia	HEL_BA5440AA_AS
Taiwan-47	hpEastAsia	hpEastAsia	HEL_BA5617AA_AS
F30	hpEastAsia	hpEastAsia	HEL_AA0349AA_AS
CPY1313	hpEastAsia	hpEastAsia	HEL_BA5578AA_AS
F32	hpEastAsia	hpEastAsia	HEL_AA0348AA_AS
UM065	hpEastAsia	hpEastAsia	HEL_BA5774AA_AS
51	hpEastAsia	hpEastAsia	HEL_AA0352AA_AS
CPY6311	hpEastAsia	hpEastAsia	HEL_BA5507AA_AS
OK310	hpEastAsia	hpEastAsia	HEL_AA0331AA_AS
CPY1662	hpEastAsia	hpEastAsia	HEL_BA5460AA_AS
CPY6081	hpEastAsia	hpEastAsia	HEL_BA5575AA_AS
CPY6271	hpEastAsia	hpEastAsia	HEL_BA5573AA_AS
CPY3281	hpEastAsia	hpEastAsia	HEL_BA5576AA_AS
UM034	hpEastAsia	hpEastAsia	HEL_BA5439AA_AS
CPY6261	hpEastAsia	hpEastAsia	HEL_BA5574AA_AS
F57	hpEastAsia	hpEastAsia	HEL_AA0347AA_AS
OK113	hpEastAsia	hpEastAsia	HEL_AA0335AA_AS
83	hpEastAsia	hpEastAsia	HEL_AA0359AA_AS
UM077	hpEastAsia	hpEastAsia	HEL_BA5771AA_AS
UM023	hpEastAsia	hpEastAsia	HEL_BA5776AA_AS
FD577	hpEastAsia	hpEastAsia	HEL_BA5451AA_AS
UM085	hpEastAsia	hpEastAsia	HEL_BA8385AA_AS
UM111	hpEastAsia	hpEastAsia	HEL_BA5777AA_AS
UM066	hpEastAsia	hpEastAsia	HEL_BA8375AA_AS
UM038	hpEastAsia	hpEastAsia	HEL_BA8390AA_AS
241	hpEastAsia	hspEAsia	HEL_BA5358AA_AS
D33	hpEastAsia	hspEAsia	HEL_BA8239AA_AS
428	hpEastAsia	hspEAsia	HEL_BA5349AA_AS
ML2	hpEastAsia	hspEAsia	HEL_BA5446AA_AS
H9	hpEastAsia	hspEAsia	HEL_BA7962AA_AS
1177	hpEastAsia	hspEAsia	HEL_BA7956AA_AS
Hp238	hpEastAsia	hspEAsia	HEL_AA0384AA_AS
S380A	hpEastAsia	hspEAsia	HEL_BA5345AA_AS
178	hpEastAsia	hspEAsia	HEL_BA5348AA_AS
H30	hpEastAsia	hspEAsia	HEL_BA5344AA_AS
TAI182	hpEastAsia	hspEAsia	HEL_AA6034AA_AS
TAI190	hpEastAsia	hspEAsia	HEL_AA6081AA_AS
HLJ039	hpEastAsia	hspEAsia	HEL_BA5660AA_AS
S468A	hpEastAsia	hspEAsia	HEL_BA7955AA_AS
DU15	hpEastAsia	hspEAsia	HEL_AA0319AA_AS
TW235	hpEastAsia	hspEAsia	HEL_AA6567AA_AS
TW265	hpEastAsia	hspEAsia	HEL_AA6795AA_AS
TAI204	hpEastAsia	hspEAsia	HEL_AA6080AA_AS
ML1	hpEastAsia	hspEAsia	HEL_AA0328AA_AS
ML3	hpEastAsia	hspEAsia	HEL_AA0326AA_AS
JPT1-552	hpEastAsia	hspMaori	HEL_AA6015AA_AS
inma51	hpEastAsia	hspMaori	HEL_AA5963AA_AS
22390	hpEurope	hspEuropeColombia	HEL_AA6660AA_AS
22020	hpEurope	hspEuropeColombia	HEL_AA6644AA_AS
22389	hpEurope	hspEuropeColombia	HEL_AA6539AA_AS
22331	hpEurope	hspEuropeColombia	HEL_AA6706AA_AS
NQ315	hpEurope	hspEuropeColombia	HEL_BA8087AA_AS
22337	hpEurope	hspEuropeColombia	HEL_AA6708AA_AS
22402	hpEurope	hspEuropeColombia	HEL_AA6754AA_AS
22013	hpEurope	hspEuropeColombia	HEL_AA6793AA_AS
22021	hpEurope	hspEuropeColombia	HEL_AA6645AA_AS
22335	hpEurope	hspEuropeColombia	HEL_AA6707AA_AS
22346	hpEurope	hspEuropeColombia	HEL_AA6490AA_AS
22312	hpEurope	hspEuropeColombia	HEL_AA6532AA_AS
NQ1671	hpEurope	hspEuropeColombia	HEL_BA5464AA_AS
22339	hpEurope	hspEuropeColombia	HEL_AA6710AA_AS
NQ4076	hpEurope	hspEuropeColombia	HEL_BA5567AA_AS
26093	hpEurope	hspEuropeColombia	HEL_AA6858AA_AS
NQ4161	hpEurope	hspEuropeColombia	HEL_BA5508AA_AS
NQ1701	hpEurope	hspEuropeColombia	HEL_BA5469AA_AS
22370	hpEurope	hspEuropeColombia	HEL_AA6791AA_AS
26084	hpEurope	hspEuropeColombia	HEL_AA6561AA_AS
22368	hpEurope	hspEuropeColombia	HEL_AA6650AA_AS
22025	hpEurope	hspEuropeColombia	HEL_AA6647AA_AS
NQ4200	hpEurope	hspEuropeColombia	HEL_BA5572AA_AS
NQ4216	hpEurope	hspEuropeColombia	HEL_BA5501AA_AS
NQ4099	hpEurope	hspEuropeColombia	HEL_BA5570AA_AS
NQ4053	hpEurope	hspEuropeColombia	HEL_BA5569AA_AS
NQ4228	hpEurope	hspEuropeColombia	HEL_BA5571AA_AS
NQ392	hpEurope	hspEuropeColombia	HEL_BA5468AA_AS
26100	hpEurope	hspEuropeColombia	HEL_AA6796AA_AS
22378	hpEurope	hspEuropeColombia	HEL_AA6794AA_AS
26024	hpEurope	hspEuropeColombia	HEL_AA6842AA_AS
22362	hpEurope	hspEuropeColombia	HEL_AA6651AA_AS
22023	hpEurope	hspEuropeColombia	HEL_AA6646AA_AS
22385	hpEurope	hspEuropeColombia	HEL_AA6834AA_AS
22360	hpEurope	hspEuropeColombia	HEL_AA6652AA_AS
22393	hpEurope	hspEuropeColombia	HEL_AA6659AA_AS
NQ4044	hpEurope	hspEuropeColombia	HEL_BA5568AA_AS
Hp P-16	hpEurope	hspEuropeN	HEL_BA8152AA_AS
Nic08_C2	hpEurope	hspEuropeN	HEL_AA4350AA_AS
B38	hpEurope	hspEuropeN	HEL_AA0391AA_AS
R32b	hpEurope	hspEuropeN	HEL_BA8141AA_AS
R046Wa	hpEurope	hspEuropeN	HEL_BA5522AA_AS
Hp A-14	hpEurope	hspEuropeN	HEL_BA5515AA_AS
SA37A	hpEurope	hspEuropeN	HEL_BA8340AA_AS
HPAG1	hpEurope	hspEuropeN	HEL_AA0407AA_AS
Hp H-43	hpEurope	hspEuropeN	HEL_BA5557AA_AS
Hp H-27	hpEurope	hspEuropeN	HEL_BA5563AA_AS
R037c	hpEurope	hspEuropeN	HEL_BA5524AA_AS
Hp P-74	hpEurope	hspEuropeN	HEL_BA5533AA_AS
Hp A-26	hpEurope	hspEuropeN	HEL_BA5551AA_AS
Hp H-28	hpEurope	hspEuropeN	HEL_BA5562AA_AS
R055a	hpEurope	hspEuropeN	HEL_BA5521AA_AS
R038b	hpEurope	hspEuropeN	HEL_BA5523AA_AS
Hp H-9	hpEurope	hspEuropeN	HEL_BA8128AA_AS
Hp P-30	hpEurope	hspEuropeN	HEL_BA5489AA_AS
R036d	hpEurope	hspEuropeN	HEL_BA5525AA_AS
Lithuania75	hpEurope	hspEuropeN	HEL_AA0367AA_AS
Hp P-23	hpEurope	hspEuropeN	HEL_BA8151AA_AS
R018c	hpEurope	hspEuropeN	HEL_BA8143AA_AS
Hp A-27	hpEurope	hspEuropeN	HEL_BA5514AA_AS
Hp H-45	hpEurope	hspEuropeN	HEL_BA8170AA_AS
Hp H-11	hpEurope	hspEuropeN	HEL_BA5509AA_AS
G27	hpEurope	hspEuropeN	HEL_AA0405AA_AS
N6	hpEurope	hspEuropeN	HEL_BA3882AA_AS
Hp A-11	hpEurope	hspEuropeN	HEL_BA5445AA_AS
Hp A-9	hpEurope	hspEuropeN	HEL_BA5496AA_AS
UMB_G1	hpEurope	hspEuropeS	HEL_BA5458AA_AS
Nic31_A	hpEurope	hspEuropeS	HEL_AA0160AA_AS
NQ4110	hpEurope	hspEuropeS	HEL_BA5478AA_AS
B45	hpEurope	hspEuropeS	HEL_BA4664AA_AS
HUP-B14	hpEurope	hspEuropeS	HEL_AA0355AA_AS
2005-98	hpEurope	hspEuropeS	HEL_AA6762AA_AS
2006-480	hpEurope	hspEuropeS	HEL_AA6880AA_AS
Nic09_A	hpEurope	hspEuropeS	HEL_AA9198AA_AS
2004-20	hpEurope	hspEuropeS	HEL_AA6840AA_AS
Nic15_A	hpEurope	hspEuropeS	HEL_AA9187AA_AS
2012-26	hpEurope	hspEuropeS	HEL_AA6851AA_AS
2005-100	hpEurope	hspEuropeS	HEL_AA6755AA_AS
2003-84	hpEurope	hspEuropeS	HEL_AA6783AA_AS
Nic05_A	hpEurope	hspEuropeS	HEL_AA0116AA_AS
SJM180	hpEurope	hspEuropeS	HEL_AA0376AA_AS
2006-407	hpEurope	hspEuropeS	HEL_AA6790AA_AS
Nic23_A	hpEurope	hspEuropeS	HEL_AA0437AA_AS
ELS37	hpEurope	hspEuropeS	HEL_AA0372AA_AS
2003-103	hpEurope	hspEuropeS	HEL_AA6812AA_AS
Nic04_A	hpEurope	hspEuropeS	HEL_AA0422AA_AS
2006-52	hpEurope	hspEuropeS	HEL_AA6692AA_AS
2011-41	hpEurope	hspEuropeS	HEL_AA6623AA_AS
HE-NC60-3	hpEurope	hspNEurope	HEL_AA6503AA_AS
HE-NC9-1	hpEurope	hspNEurope	HEL_AA6572AA_AS
638	hpEurope	hspNEurope	HEL_AA6868AA_AS
HE-C1	hpEurope	hspNEurope	HEL_AA6807AA_AS
HE-NC5-3	hpEurope	hspNEurope	HEL_AA6580AA_AS
HE-C33	hpEurope	hspNEurope	HEL_AA6823AA_AS
HE-NC61-4	hpEurope	hspNEurope	HEL_AA6869AA_AS
HE-NC32-5	hpEurope	hspNEurope	HEL_AA6767AA_AS
HE-NC55-2	hpEurope	hspNEurope	HEL_AA6725AA_AS
HE-C52	hpEurope	hspNEurope	HEL_AA6593AA_AS
SSR1	hpEurope	hspNEurope	HEL_BA5083AA_AS
HE-NC38-5	hpEurope	hspNEurope	HEL_AA6830AA_AS
HE-NC36-4	hpEurope	hspNEurope	HEL_AA6753AA_AS
HE-C38	hpEurope	hspNEurope	HEL_AA6821AA_AS
B44	hpEurope	hspNEurope	HEL_BA5091AA_AS
518	hpEurope	hspNEurope	HEL_AA6768AA_AS
HE-NC60-1	hpEurope	hspNEurope	HEL_AA6505AA_AS
HE-NC55-1	hpEurope	hspNEurope	HEL_AA6726AA_AS
H3014	hpEurope	hspNEurope	HEL_BA5616AA_AS
HE-NC23-2a	hpEurope	hspNEurope	HEL_AA6508AA_AS
Sahul64	hpEurope	hspNEurope	HEL_BA5661AA_AS
BM012A	hpEurope	hspNEurope	HEL_AA0403AA_AS
HE-C50	hpEurope	hspNEurope	HEL_AA6592AA_AS
Arg-7RA1	hpEurope	hspSEurope	HEL_AA6612AA_AS
B29	hpEurope	hspSEurope	HEL_BA4310AA_AS
B47	hpEurope	hspSEurope	HEL_BA5092AA_AS
36166	hpEurope	hspSEurope	HEL_AA6727AA_AS
B30	hpEurope	hspSEurope	HEL_BA5087AA_AS
B40	hpEurope	hspSEurope	HEL_BA5080AA_AS
GC69-HL	hpEurope	hspSEurope	HEL_BA5117AA_AS
BM013A	hpEurope	hspSEurope	HEL_AA0389AA_AS
GC30-HL	hpEurope	hspSEurope	HEL_BA5099AA_AS
SA171C	hpEurope	hspSEurope	HEL_BA8305AA_AS
GC54-HL	hpEurope	hspSEurope	HEL_BA5093AA_AS
SA221C	hpEurope	hspSEurope	HEL_BA8299AA_AS
GC23-HL	hpEurope	hspSEurope	HEL_BA4321AA_AS
B35	hpEurope	hspSEurope	HEL_BA5088AA_AS
31235	hpEurope	hspSEurope	HEL_AA6672AA_AS
45	hpEurope	hspSEurope	HEL_BA5583AA_AS
30950	hpEurope	hspSEurope	HEL_AA6879AA_AS
22	hpEurope	hspSEurope	HEL_BA8196AA_AS
J166	hpEurope	hspSEurope	HEL_AA0390AA_AS
Arg-38RA2	hpEurope	hspSEurope	HEL_AA6702AA_AS
GC31-B	hpEurope	hspSEurope	HEL_BA4313AA_AS
SA173C	hpEurope	hspSEurope	HEL_BA5741AA_AS
GC65-HL	hpEurope	hspSEurope	HEL_BA4327AA_AS
ES-12	hpEurope	hspSEurope	HEL_AA6856AA_AS
B128	hpEurope	hspSEurope	HEL_BA3558AA_AS
ES-13	hpEurope	hspSWEurope	HEL_AA6857AA_AS
EG-223	hpEurope	hspSWEurope	HEL_AA6583AA_AS
Arg-118EC2	hpEurope	hspSWEurope	HEL_AA6543AA_AS
ES-7	hpEurope	hspSWEurope	HEL_AA6521AA_AS
Pt-8220	hpEurope	hspSWEurope	HEL_AA6837AA_AS
Pt-8376	hpEurope	hspSWEurope	HEL_AA6705AA_AS
ES-60	hpEurope	hspSWEurope	HEL_AA6518AA_AS
ES-15	hpEurope	hspSWEurope	HEL_AA6853AA_AS
MX-2004-40	hpEurope	hspSWEurope	HEL_AA6751AA_AS
ES-68	hpEurope	hspSWEurope	HEL_AA6515AA_AS
Pt-8311	hpEurope	hspSWEurope	HEL_AA6813AA_AS
Pt-7901	hpEurope	hspSWEurope	HEL_AA6527AA_AS
ES-31	hpEurope	hspSWEurope	HEL_AA6667AA_AS
B25	hpEurope	hspSWEurope	HEL_BA4308AA_AS
ES-26	hpEurope	hspSWEurope	HEL_AA6555AA_AS
Arg-110	hpEurope	hspSWEurope	HEL_AA6610AA_AS
GC67-HL	hpEurope	hspSWEurope	HEL_BA5095AA_AS
HN-G315	hpEurope	hspSWEurope	HEL_AA6519AA_AS
CL-MASP	hpEurope	hspSWEurope	HEL_AA6815AA_AS
MX-2004-67	hpEurope	hspSWEurope	HEL_AA6525AA_AS
ES-25	hpEurope	hspSWEurope	HEL_AA6553AA_AS
ES-DO	hpEurope	hspSWEurope	HEL_AA6788AA_AS
MX-2004-42	hpEurope	hspSWEurope	HEL_AA6750AA_AS
Pt-7757	hpEurope	hspSWEurope	HEL_AA6569AA_AS
ES-76	hpEurope	hspSWEurope	HEL_AA6626AA_AS
ES-610	hpEurope	hspSWEurope	HEL_AA6704AA_AS
Arg-53RA1	hpEurope	hspSWEurope	HEL_AA6587AA_AS
ES-11	hpEurope	hspSWEurope	HEL_AA6855AA_AS
VE-HET009	hpEurope	hspSWEurope	HEL_AA6736AA_AS
7C	hpEurope	hspSWEurope	HEL_AA0332AA_AS
Pt-8284	hpEurope	hspSWEurope	HEL_AA6782AA_AS
ANT170	hpEurope	hspSWEurope	HEL_BA5085AA_AS
VE-HV265	hpEurope	hspSWEurope	HEL_AA6535AA_AS
ES-10	hpEurope	hspSWEurope	HEL_AA6854AA_AS
Pt-8360	hpEurope	hspSWEurope	HEL_AA6827AA_AS
Pt-7854	hpEurope	hspSWEurope	HEL_AA6744AA_AS
B43	hpEurope	hspSWEurope	HEL_BA5076AA_AS
3699	hpEurope	hspSWEurope	HEL_BA4333AA_AS
VE-HET057	hpEurope	hspSWEurope	HEL_AA6808AA_AS
ES-46	hpEurope	hspSWEurope	HEL_AA6678AA_AS
38185	hpEurope	hspSWEurope	HEL_AA6533AA_AS
VE-HV076	hpEurope	hspSWEurope	HEL_AA6833AA_AS
29CaP	hpEurope	hspSWEurope	HEL_AA0333AA_AS
VE-HET052	hpEurope	hspSWEurope	HEL_AA6810AA_AS
B31	hpEurope	hspSWEurope	HEL_BA5078AA_AS
HN-G307	hpEurope	hspSWEuropeHonduras	HEL_AA6641AA_AS
HN-G266	hpEurope	hspSWEuropeHonduras	HEL_AA6737AA_AS
HN-G328	hpEurope	hspSWEuropeHonduras	HEL_AA6876AA_AS
HN-G274	hpEurope	hspSWEuropeHonduras	HEL_AA6624AA_AS
HN-G257	hpEurope	hspSWEuropeHonduras	HEL_AA6865AA_AS
MG-2006-449	hpEurope	hspSWEuropeHonduras	HEL_AA6723AA_AS
ES-SN	hpEurope	hspSWEuropeHonduras	HEL_AA6682AA_AS
HN-G249	hpEurope	hspSWEuropeHonduras	HEL_AA6558AA_AS
HN-G300	hpEurope	hspSWEuropeHonduras	HEL_AA6642AA_AS
HN-G341	hpEurope	hspSWEuropeHonduras	HEL_AA6677AA_AS
HN-G250	hpEurope	hspSWEuropeHonduras	HEL_AA6864AA_AS
MX-2004-37	hpEurope	hspSWEuropeHonduras	HEL_AA6679AA_AS
MX-2004-84	hpEurope	hspSWEuropeHonduras	HEL_AA6703AA_AS
HN-G248	hpEurope	hspSWEuropeHonduras	HEL_BA0164AA_AS
HN-G262	hpEurope	hspSWEuropeHonduras	HEL_AA6740AA_AS
HN-G251	hpEurope	hspSWEuropeHonduras	HEL_AA6863AA_AS
VE-HET044	hpEurope	hspSWEuropeMexico	HEL_AA6684AA_AS
MM-2006-267	hpEurope	hspSWEuropeMexico	HEL_AA6615AA_AS
Arg-34UA2	hpEurope	hspSWEuropeMexico	HEL_AA6771AA_AS
GC52-HL	hpEurope	hspSWEuropeMexico	HEL_BA5098AA_AS
MX-2003-292	hpEurope	hspSWEuropeMexico	HEL_AA6870AA_AS
CR-15	hpEurope	hspSWEuropeMexico	HEL_AA6648AA_AS
Arg-19RC1	hpEurope	hspSWEuropeMexico	HEL_AA6878AA_AS
Gt-04-218	hpEurope	hspSWEuropeMexico	HEL_AA6671AA_AS
Arg-39UA2	hpEurope	hspSWEuropeMexico	HEL_AA6881AA_AS
HPARG63	hpEurope	hspSWEuropeMexico	HEL_BA8394AA_AS
CR-9	hpEurope	hspSWEuropeMexico	HEL_AA6600AA_AS
CL-FE60	hpEurope	hspSWEuropeMexico	HEL_AA6492AA_AS
ETH04	hpNEAfrica	hpEastNEAfrica	HEL_AA6060AA_AS
Somalia 3	hpNEAfrica	hpNEAfrica	HEL_AA5945AA_AS
CAM-132A1	hpNEAfrica	hspCentralNEA	PRJNA914092
CAM-31A1	hpNEAfrica	hspCentralNEA	PRJNA914092
CAM-40A1	hpNEAfrica	hspCentralNEA	PRJNA914092
CAM-23A1	hpNEAfrica	hspCentralNEA	PRJNA914092
CAM-7A1	hpNEAfrica	hspCentralNEA	PRJNA914092
CAM-121A1	hpNEAfrica	hspCentralNEA	PRJNA914092
CAM-21A1	hpNEAfrica	hspCentralNEA	PRJNA914092
CAM-38A1	hpNEAfrica	hspCentralNEA	PRJNA914092
CAM-144A1	hpNEAfrica	hspCentralNEA	PRJNA914092
CAM-69A1	hpNEAfrica	hspCentralNEA	PRJNA914092
CAM-55A1	hpNEAfrica	hspCentralNEA	PRJNA914092
CAM-14A1	hpNEAfrica	hspCentralNEA	PRJNA914092
CAM-125A1	hpNEAfrica	hspCentralNEA	PRJNA914092
CAM-96A1	hpNEAfrica	hspCentralNEA	PRJNA914092
CAM-9A1	hpNEAfrica	hspCentralNEA	PRJNA914092
CAM-24A1-2	hpNEAfrica	hspCentralNEA	PRJNA914092
CAM-110A1	hpNEAfrica	hspCentralNEA	PRJNA914092
CAM-117A1	hpNEAfrica	hspCentralNEA	PRJNA914092
CAM-126A1	hpNEAfrica	hspCentralNEA	PRJNA914092
CAM-48A1	hpNEAfrica	hspCentralNEA	PRJNA914092
CAM-149A1	hpNEAfrica	hspCentralNEA	PRJNA914092
CAM-30A1	hpNEAfrica	hspCentralNEA	PRJNA914092
CAM-165A1	hpNEAfrica	hspCentralNEA	PRJNA914092
CAM-25A1	hpNEAfrica	hspCentralNEA	PRJNA914092
CAM-153A1	hpNEAfrica	hspCentralNEA	PRJNA914092
CAM-67C1	hpNEAfrica	hspCentralNEA	PRJNA914092
CAM-133A1	hpNEAfrica	hspCentralNEA	PRJNA914092
CAM-8A1	hpNEAfrica	hspCentralNEA	PRJNA914092
CAM-20A1	hpNEAfrica	hspCentralNEA	PRJNA914092
CAM-60A1	hpNEAfrica	hspCentralNEA	PRJNA914092
CAM-189A1	hpNEAfrica	hspCentralNEA	PRJNA914092
CAM-147A1	hpNEAfrica	hspCentralNEA	PRJNA914092
CAM-22A1	hpNEAfrica	hspCentralNEA	PRJNA914092
CAM-107A1	hpNEAfrica	hspCentralNEA	PRJNA914092
CAM-105A1	hpNEAfrica	hspCentralNEA	PRJNA914092
CAM-188A2	hpNEAfrica	hspCentralNEA	PRJNA914092
CAM-37A1	hpNEAfrica	hspCentralNEA	PRJNA914092
CAM-116A1-2	hpNEAfrica	hspCentralNEA	PRJNA914092
CAM-141A1	hpNEAfrica	hspCentralNEA	PRJNA914092
CAM-118A1	hpNEAfrica	hspCentralNEA	PRJNA914092
CAM-41A1	hpNEAfrica	hspCentralNEA	PRJNA914092
CAM-193A1	hpNEAfrica	hspCentralNEA	PRJNA914092
BURYAT9	hpNorthAsia	hspAltai	HEL_AA5957AA_AS
Evenky05	hpNorthAsia	hspAltai	HEL_AA7373AA_AS
BURYAT14	hpNorthAsia	hspAltai	HEL_AA7224AA_AS
TUVAB18a	hpNorthAsia	hspAltai	HEL_AA6049AA_AS
Chukchi03	hpNorthAsia	hspAmerind	HEL_AA7337AA_AS
Hui1681	hpNorthAsia	hspAmerind	HEL_AA5991AA_AS
inma15	hpNorthAsia	hspAmerind	HEL_AA7297AA_AS
Sat464	hpNorthAsia	hspAmerind	HEL_AA0369AA_AS
v225d	hpNorthAsia	hspAmerind	HEL_AA0365AA_AS
Nentsy81	hpNorthAsia	hspAmerind	HEL_AA5959AA_AS
Hui1764	hpNorthAsia	hspAmerind	HEL_AA5917AA_AS
Shi470	hpNorthAsia	hspAmerind	HEL_AA0406AA_AS
Khanty04	hpNorthAsia	hspAmerind	HEL_AA7220AA_AS
Shi169	hpNorthAsia	hspAmerind	HEL_AA0345AA_AS
Cuz20	hpNorthAsia	hspAmerind	HEL_AA0370AA_AS
Aklavik117	hpNorthAsia	hspAmerind	HEL_AA0337AA_AS
Puno120	hpNorthAsia	hspAmerind	HEL_AA0358AA_AS
Koryak35	hpNorthAsia	hspAmerind	HEL_AA7221AA_AS
Evenky11	hpNorthAsia	hspAmerind	HEL_AA7367AA_AS
Nanai34	hpNorthAsia	hspAmerind	HEL_AA7283AA_AS
Puno135	hpNorthAsia	hspAmerind	HEL_AA0357AA_AS
Even33	hpNorthAsia	hspAmerind	HEL_AA7214AA_AS
Shi112	hpNorthAsia	hspAmerind	HEL_AA0344AA_AS
Shi417	hpNorthAsia	hspAmerind	HEL_AA0346AA_AS
Nanai40	hpNorthAsia	hspAmerind	HEL_AA7284AA_AS
CAN-019	hpNorthAsia	hspIndigenousNAmerica	HEL_AA6839AA_AS
CAN-243	hpNorthAsia	hspIndigenousNAmerica	HEL_AA6873AA_AS
CAN-196	hpNorthAsia	hspIndigenousNAmerica	HEL_AA6716AA_AS
CAN-095	hpNorthAsia	hspIndigenousNAmerica	HEL_AA6872AA_AS
Ca-97-30	hpNorthAsia	hspIndigenousNAmerica	HEL_AA6482AA_AS
ausabrJ05	hpNorthAsia	hspIndigenousSAmerica	HEL_AA0317AA_AS
PNG84A	hpNorthAsia	hspIndigenousSAmerica	HEL_AA0315AA_AS
oki128	hpNorthAsia	hspIndigenousSAmerica	HEL_AA0398AA_AS
MX-2004-125	hpNorthAsia	hspIndigenousSAmerica	HEL_AA6759AA_AS
oki673	hpNorthAsia	hspIndigenousSAmerica	HEL_AA0395AA_AS
MX-2002-14	hpNorthAsia	hspIndigenousSAmerica	HEL_AA6511AA_AS
oki154	hpNorthAsia	hspIndigenousSAmerica	HEL_AA0397AA_AS
oki828	hpNorthAsia	hspIndigenousSAmerica	HEL_AA0394AA_AS
L7	hpNorthAsia	hspIndigenousSAmerica	HEL_AA0320AA_AS
oki102	hpNorthAsia	hspIndigenousSAmerica	HEL_AA0400AA_AS
oki898	hpNorthAsia	hspIndigenousSAmerica	HEL_AA0393AA_AS
oki112	hpNorthAsia	hspIndigenousSAmerica	HEL_AA0399AA_AS
A45	hpNorthAsia	hspIndigenousSAmerica	HEL_BA8132AA_AS
E48	hpNorthAsia	hspIndigenousSAmerica	HEL_BA5663AA_AS
