## Supplemental Table 2 for "Methylome evolution through lineage-dependent selection in the gastric pathogen *Helicobacter pylori*"

### Sheet: TableS2
Mtype	Name	Motif	Motif2	Average methylation rate (%)	REbase Helicobacter pylori strains with PacBio data available for this motif
TypeI	S.HpyPU008XV	GAYNNNNNRTAY		99	6602, 48228
TypeI	S.HpyPU007XV	AAGNNNNNCTT		99.8	1531, 48227
TypeI	S.Hpy99XVII	AAGNNNNNNCTC		99.8	1531
TypeI	S.Hpy99XV	AAGNNNNNNCTT	CTTTANNNNNNCTT	99.7	1531
TypeI	S.HpyPU007XVI	AAGNNNNNNTAG		100	48227
TypeI	S.HpyPU002XI	ACANNNNNNCTT		100	48223
TypeI	S.HpyLIM1II	ACANNNNNNNCTT		99.8	48204
TypeI	S.Hpy32XVI	ACANNNNNNRTAY		98	6602
TypeI	S.HpyPU004XV	ACANNNNNNRTC		99.8	48225
TypeI	S.HpyAs008XII	CAANNNNNNNNTGC		99.95	48201
TypeI	S.HpyPU007XIV	CAANNNNNNNTAYC		100	48227
TypeI	S.HpyPU009XIV	CAANNNNNNNTAYG		100	48229
TypeI	S.HpyLIM7XI	CACNNNNNTC		92.15	48209, 48227
TypeI	S.Hpy66XV	CAGNNNNNTC		99.7	10628
TypeI	S.HpyAs005XV	CAGNNNNNTTA		99.9	48199
TypeI	S.Hpy57XIII	CCANNNNNNNNTTC		100	48206
TypeI	S.HpyAs005XVII	CCANNNNNNNTG		99.95	48199
TypeI	S.HpyMT5136XIII	CCANNNNNNNTTC		98.5	48221
TypeI	S.HpyLIM5XIV	CCANNNNNNNTTTA		100	48207
TypeI	S.Hpy57XII	CCANNNNNNTAA		NA	NA (determined by NEB in 6603)
TypeI	S.HpyUM032XVI	CCANNNNNNTC		100	48223
TypeI	S.HpyLIM2III	CCANNNNNNTTA		100	48205
TypeI	S.Hpy99XX	CCANNNNNNTTT		NA	1531
TypeI	S.Hpy13207XIV	CRTANNNNNNNTAG		NA	NA
TypeI	S.HpyPU003VI	CRTANNNNNNNTC		99.4857	6602, 48213, 48224, 48229, 48235, 10625, 10626
TypeI	S.HpyLIM8X	CRTANNNNNNNTG		99.9	48210
TypeI	S.Hpy13094XV	CRTANNNNNNRTTA		100	43569
TypeI	S.HpyG272XIV	CRTANNNNNNRTTT		100	25351
TypeI	S.HpyMT5118X	CTANNNNNNCTC		98.4	48216
TypeI	S.HpyAXIII	CTANNNNNNNNTGT		98.8	1521
TypeI	S.HpyFXIV	CTANNNNNNNNTTG		99	6600
TypeI	S.Hpy66XVI	CTANNNNNNNTTC		99.75	48230, 10628
TypeI	S.HpySH014XIII	CTANNNNNNNTTG		100	48235
TypeI	S.HpyMT5125VII	CTANNNNNNTC		96.3	48219
TypeI	S.HpyMT5111XIII	CTTTANNNNNNNTTC		94.425	48214, 48215
TypeI	S.HpyPXI	GAANNNNNNNNTAG		94	5180
TypeI	S.HpySH011XII	GAANNNNNNNRTC		100	48234
TypeI	S.Hpy57XIV	GAANNNNNNRTC		NA	NA (determined by NEB in 6603)
TypeI	S.HpyAs008XIV	GACNNNNNTC		100	48201
TypeI	S.HpyAs009V	GACNNNNNTG		100	48202
TypeI	S.Hpy30XV	GRNAANNNNNNNTAYG		NA	NA (determined by Best Evidence algorithm in 6601)
TypeI	S.HpyAs006XIII	GRNAANNNNNNNTTC		99.95	48200, 48201
TypeI	S.Hpy99XVI	RTAYNNNNNRTAY		98.1	1531
TypeI	S.HpyPU010XV	TAAANNNNNTTTA		99.8	48230
TypeI	S.HpyPU010XVI	TCTANNNNNNCTT		100	48230
TypeI	S.HpyLIM8XI	TCTANNNNNNRTAA		100	48210
TypeI	S.HpyFXV	VTAYNNNNNNNTTG		98.5	6600
TypeII	M.Hpy99XI	ACGT		NA (m5c)	NA (validated in DOI: 10.1093/nar/gkt1201)
TypeII	M.Hpy66II	ACNGT		89.9282	46981, 48196, 48197, 48198, 48199, 48200, 48201, 48202, 48203, 28630, 25351, 48204, 48205, 48207, 48209, 48212, 48213, 48216, 48217, 48218, 48219, 29645, 32639, 43569, 43571, 48222, 48223, 48225, 48226, 48227, 48230, 48232, 48234, 48235, 10625, 10627, 10628, 10696, 10626
TypeII	M.HpyAVII	ATTAAT		95.9019	1521, 46981, 48196, 48197, 48198, 48199, 48201, 48202, 48203, 34624, 6600, 6602, 28630, 28631, 25351, 1531, 48204, 48205, 48207, 48208, 48209, 48211, 48212, 48214, 48215, 48217, 48218, 48219, 48220, 48221, 29645, 32639, 43569, 43571, 32640, 5180, 48222, 48224, 48225, 48226, 48227, 48228, 48229, 48230, 48231, 48232, 48233, 48234, 48235, 10625, 10627, 10628, 10696, 10626
TypeII	M.HpyI	CATG		97.681	1521, 46981, 48196, 48197, 48198, 48199, 48200, 48201, 48202, 48203, 34624, 6600, 6602, 28630, 28631, 25351, 25262, 1531, 48205, 48206, 48207, 48208, 48209, 48210, 48211, 48212, 48213, 48214, 48215, 48216, 48217, 48218, 48219, 48220, 48221, 29645, 32639, 43569, 43571, 32640, 5180, 48222, 48223, 48224, 48225, 48226, 48227, 48228, 48229, 48230, 48231, 48233, 48234, 48235, 10625, 10627, 10628, 10696…
TypeII	M1.Hpy66X	CCATC		97.11	48202,6600,6602,28630,25351,25262,48206,48207,4808,48211,48214,48215,48219,48220,29645,43569,43571,32640,48223,48224,48225,48226,48227,48228,48229,10625,10627,10628,10696,10626
TypeII	M2.Hpy66X	GATGG		97.33	6600,6602,28630,25262,48206,48207,48208,48214,48215,48217,48219,48220,29645,43569,43571,32640,48223,48224,48225,48227,48228,48229,10627,10628,10696,10626
TypeII	M.Hpy99VIII	CCGG		95.67	46981, 48196, 48197, 48198, 48199, 48200, 48201, 48202, 34624, 6600, 6602, 28631, 25351, 25262, 1531, 48206, 48207, 48209, 48216, 48217, 48218, 48221, 32639, 48222, 48223, 48224, 48225, 48226, 48227, 48228, 48229, 48230, 48231, 48232, 48233, 48234, 10625, 10627, 10628, 10696, 10626
TypeII	M.Hpy99IV	CCNNGG		93.2905	46981, 48196, 48198, 48199, 48201, 48203, 6600, 28631, 1531, 48204, 48205, 48206, 48210, 48211, 48212, 48213, 48218, 48219, 43569, 48228, 48235
TypeII	M1.HpyAVI	GAGG		98.1275	1521, 1521, 48196, 48196, 48197, 48197, 48198, 48198, 48199, 48199, 48200, 48200, 48201, 48201, 48203, 48203, 34624, 34624, 6602, 28630, 28630, 28631, 28631, 25262, 1531, 48205, 48205, 48206, 48207, 48207, 48208, 48208, 48209, 48209, 48210, 48210, 48211, 48211, 48212, 48212, 48213, 48213, 48216, 48216, 48220, 48220, 48221, 48221, 29645, 29645, 32639, 32639, 43569, 43569, 43571, 43571, 32640, 3264…
TypeII	M2.HpyAVI	CCTC		99.1	1521
TypeII	M.HpyAV	CCTTC		91.7273	1521, 48204, 48212, 48213, 48214, 48215, 48217, 48219, 43569, 32640, 5180
TypeII	M.Hpy66I	CGWCG		92.3833	28631, 25351, 1531, 48211, 48230, 10628
TypeII	M.Hpy30X	CTNAG		95.83	48198, 34624, 6600, 28630, 48204, 48206, 48207, 48217, 48218, 48220, 29645, 32640, 48226, 48227, 48228, 48231, 48232, 48233, 48234, 48235
TypeII	M.Hpy57X	CTRYAG		100	43571
TypeII	M1.HpyAII	GAAGA		98.13	1521,48200,18202,34624,6602,25351,48205,48208,48209,48219,32639,48224,48226,48229,48231,48233
TypeII	M2.HpyAII	TCTTC		98.55	1521,48200,34624,25324,48205,48206,48208,48209,48211,48212,48219,32639,43569,43571,48222,48224,48225,48226,48228,48229,48231,48233
TypeII	M.Hpy30IV	GAATTC		96.5	48197, 48199, 25262, 48213, 48214, 48215, 48219, 32640, 5180, 48226, 48231, 48233
TypeII	M.HpyAIV	GANTC		98.8152	1521, 46981, 48196, 48198, 48199, 48200, 48202, 34624, 6600, 6602, 28631, 25351, 1531, 48204, 48205, 48207, 48208, 48209, 48210, 48212, 48213, 48214, 48215, 48216, 48218, 48219, 48220, 48221, 32639, 43569, 32640, 48222, 48225, 48226, 48227, 48228, 48230, 48231, 48233, 48234, 48235, 10625, 10627, 10628, 10696, 10626
TypeII	M.HpyAIII	GATC		99.6153	1521, 46981, 48196, 48197, 48198, 48199, 48200, 48201, 48203, 34624, 6600, 6602, 28630, 28631, 25351, 25262, 1531, 48204, 48205, 48206, 48207, 48208, 48209, 48210, 48211, 48212, 48213, 48214, 48215, 48216, 48217, 48218, 48219, 48220, 48221, 29645, 32639, 43569, 43571, 32640, 5180, 48222, 48223, 48224, 48225, 48226, 48227, 48228, 48229, 48230, 48231, 48232, 48233, 48234, 48235, 10625, 10627, 10628…
TypeII	M.Hpy99III	GCGC		NA (m5c)	NA (validated in DOI: 10.1093/nar/gkt1201)
TypeII	M1.HpyPU010X	GGATG		100	48230, 48230
TypeII	M2.HpyPU010X	GGATG		100	48230, 48230
TypeII	M.Hpy99XII	GTAC		96.1323	48197, 6600, 6602, 28631, 25351, 1531, 48205, 48206, 48207, 48208, 48210, 48212, 48213, 48214, 48215, 48216, 48217, 48218, 48219, 48220, 48221, 29645, 43569, 43571, 32640, 5180, 48224, 48227, 48229, 48230, 10628
TypeII	M.Hpy66XIII	GTNNAC		97.884	46981, 48196, 48197, 48198, 48199, 48200, 48201, 48202, 48203, 34624, 6600, 6602, 28630, 25351, 48204, 48205, 48206, 48207, 48208, 48209, 48210, 48211, 48212, 48214, 48215, 48216, 48217, 48218, 48220, 48221, 29645, 32639, 43569, 43571, 32640, 48222, 48223, 48224, 48225, 48226, 48227, 48228, 48229, 48230, 48231, 48233, 48234, 10625, 10627, 10628
TypeII	M.Hpy99II	GTSAC		99.5875	48198, 48200, 25262, 1531, 48208, 32639, 48225, 48235
TypeII	M.HpyAX	TCGA		98.7419	1521, 48196, 48197, 48199, 48201, 48202, 34624, 6600, 6602, 28630, 28631, 1531, 48204, 48205, 48206, 48207, 48208, 48210, 48211, 48213, 48214, 48215, 48216, 48217, 48218, 48219, 48220, 48221, 29645, 32639, 43569, 43571, 48224, 48227, 48228, 48229, 48230, 48231, 48232, 48233, 48235, 10625, 10626
TypeII	M.Hpy66V	TCNGA		97.9833	34624, 48205, 48212, 48213, 48214, 48215, 48219, 48221, 10625, 10628, 10696, 10626
TypeII	M.Hpy99XVIII	TCNNGA		98.5659	46981, 48196, 48197, 48198, 48199, 48200, 48201, 48202, 48203, 34624, 6600, 6602, 28631, 25351, 25262, 1531, 48204, 48205, 48206, 48211, 48212, 48213, 48214, 48215, 48217, 48219, 48221, 43571, 5180, 48222, 48223, 48224, 48225, 48226, 48227, 48228, 48229, 48230, 48232, 48234, 10628
TypeII	M.Hpy66VIII	TGCA		99.3311	46981, 48196, 48198, 48199, 48200, 48201, 48202, 48203, 34624, 6600, 6602, 25351, 25262, 48204, 48205, 48206, 48207, 48208, 48209, 48210, 48211, 48212, 48213, 48218, 48220, 48221, 32639, 43569, 48222, 48223, 48224, 48225, 48226, 48228, 48229, 48231, 48232, 48233, 48234, 48235, 10625, 10627, 10628, 10696, 10626
TypeII	M.Hpy173ORF5925P	GTCTC		NA (m5c)	NA
TypeII	M.Hpy112ORF2750P	GGCC		NA (m5c)	NA (validated in https://doi.org/10.1073/pnas.97.17.967)
TypeIIG	Hpy30XIII	AGGAG		99.7	25262
TypeIIG	Hpy300XI	CCTYNA		NA	25262
TypeIIG	S2.HpyUM032XIII	CYANNNNNNNTRG		99.1667	10625, 10696, 10626
TypeIIG	S.HpyLIM6XII	CYANNNNNNTCC		99.95	48208
TypeIIG	S.Hpy99XXII	CYANNNNNNTGA		99.725	48196, 28631, 1531
TypeIIG	S.HpyPU007XIX	CYANNNNNNTGY		99.4	48227
TypeIIG	S.HpyMT5105XV	CYANNNNNNTTC		84.1667	46981, 48199, 48213
TypeIIG	HpyUM032XIV	GAAAG		79.9	10625
TypeIIG	Hpy99XIII	GCCTA		99.85	28631, 1531
TypeIIG	HpyAXIV	GCGTA		99.4	1521
TypeIIG	Hpy99XIV	GGWTAA		99.2	1531
TypeIIG	HpyUM037X	GTGGNAG	TNGGNAG	91.5	10627
TypeIIG	M.HpyAXVIII	GGANNAG		NA	1521 (validated in DOI: 10.1093/nar/gkt1201 following frameshift repair)
TypeIII	M.HpyPIX	GACC		94	5180
TypeIII	M.Hpy300X	GACY		99.2	25262
TypeIII	M.HpyAXI	GCAG		99.4	1521
TypeIII	M.Hpy99XXI	GWCAY		NA	1531
TypeIII	M.HpyAXVII	TCAG		NA	1521 (validated in DOI: 10.1093/nar/gkt1201 following frameshift repair)
