## Supplemental Table 4 for "Methylome evolution through lineage-dependent selection in the gastric pathogen *Helicobacter pylori*"

### Sheet: Sheet1
Methyltransferase	Repeat consensus sequence (5'-3')
M.Hpy99XI	GGAAAAAATGCGTTTTTATGGGTTTAGGGGAGTGGAATTTTTGTTTAAAACTTTTAAGCGCGCCCACTAAAATCACTCGCTCTCTTATTTGAGGC
M.Hpy66II	TAGAAAGAGCGTTAGAATGGATTGAAGAAGATGAGATTTTAGAAGTTACCCCCTTGAATTTAAGGATCAGGAAAAAGATTTTAGACCCCAACATGAGGAAAAGGGCGAAAAAATA
M.Hpy99IV	ATGGGAAAATTACCGCGCGCGTTATAGCGAGCAGTTTCATTTGGATTTAATGGATAGCTTGAGCCATTATGGATCCGTTAGGGGGTTGAATTTGAATGGCATTTGCTCTATGACGAATATTCCTGGTAAATTTGATGTGAGCGGGGATTTAGTGCATGCGATTTATTACAACCCTAATTTAAGCCAAAAGGAG-AAAAAAGACATTATTGATAGCTATTGCCAAAGCGATGTGCTTAACACTTACTGGCTTTTTTTAAAATACGAAGTGTTGAAAGGGGCTTTAAATAAGGAGCAATACCTTGGGCTATTGAATGATTTTTTAGCAAAATTCCCTAAAGAAAAATCCTATTCAAGCGTTTTTATTAACGCTTTAGAGAAAGAAATTAGGGAGTTTG
M.Hpy66I	CACCCCAATCACAGGAATGAATAACGCGAATAACGCCAGCGATGGGATGGTGTAGAGGAAATTCACCACAGGGAGCAAAAACGCCCTAGCCTTTGAGTTATAAAACACAAAAACCCCAATCAAAACCCCAAACACCAGCACGAGAAGACTAGAAAGCGCAACGATGATAAAATGCTGCGCGATCAAGTCTATAAAATAAATGAAGCGATCATGAAATTCTTTTATCAAATATTTTACCACGCTTATTTTTAACACCATGGCAACTAAATGCTGCGTAACCACATCTACAGAATGGAGCAACCATTCATACAATTCTTTGATCAATTGTTTAAAAACGCCCATGCTTAGCATTATAACCAAACTTATTTGAATAAAG
M1.HpyAII-M2.HpyAII	ATAGCCTTTATACCAAAAGCGGTTATGAAAAACGCTCCCTTAAAAAAGACACCGCTTTATTTTATT
M.HpyAIV	TTTGCGATAGAGGCTCTAAAGTAAGCCCCATTTCTAATGTTTTTGTAACGAGCATGCTTTGCGATTTGCATGTGAATGGATCGGGGAGTTATGCGTTTTTGTTGTATCGTTTAAAAT
