## Supplemental Table 5 for "Methylome evolution through lineage-dependent selection in the gastric pathogen *Helicobacter pylori*"

### Sheet: Sheet1
Strains	Pairwise identity (%)	MeanCov			Pairwise identity (%)	MeanCov
CAM-105A1	0.942	0.949239		Mean	0.934529	0.899392
CAM-107A1	0.942	0.941886		Stdev	0.0123957	0.0331581
CAM-10A1	0.955	0.892254
CAM-110A1	0.94	0.899027
CAM-111A1-2	0.952	0.918358
CAM-112A2	0.953	0.88288
CAM-116A1-2	0.943	0.92873
CAM-117A1	0.941	0.889702
CAM-118A1	0.942	0.956947
CAM-11A1	0.954	0.89289
CAM-121A1	0.941	0.93112
CAM-122A1	0.954	0.915811
CAM-123A1	0.956	0.900045
CAM-125A1	0.941	0.894765
CAM-126A1	0.94	0.922531
CAM-127A1	0.952	0.914664
CAM-128A1	0.954	0.906117
CAM-129A1	0.954	0.888497
CAM-131A1	0.953	0.924305
CAM-132A1	0.938	0.898679
CAM-133A1	0.941	0.856896
CAM-141A1	0.942	0.951008
CAM-143A1	0.955	0.922667
CAM-144A1	0.942	0.889712
CAM-147A1	0.943	0.901234
CAM-148A1	0.953	0.901837
CAM-149A1	0.943	0.920081
CAM-14A1	0.943	0.879864
CAM-152A1	0.953	0.892111
CAM-153A1	0.939	0.89463
CAM-154A1	0.952	0.889555
CAM-165A1	0.94	0.893905
CAM-173A1	0.956	0.922698
CAM-188A2	0.939	0.897223
CAM-189A1	0.94	0.894075
CAM-193A1	0.943	0.917991
CAM-195A1	0.954	0.921904
CAM-19A1	0.954	0.887735
CAM-204C1	0.956	0.880425
CAM-205C1	0.954	0.882333
CAM-20A1	0.943	0.891339
CAM-21A1	0.942	0.926519
CAM-22A1	0.941	0.946647
CAM-23A1	0.941	0.879777
CAM-24A1-2	0.941	0.875994
CAM-25A1	0.94	0.842694
CAM-30A1	0.943	0.880414
CAM-31A1	0.942	0.874364
CAM-32A1	0.955	0.936358
CAM-36A1	0.954	0.905071
CAM-37A1	0.94	0.936687
CAM-38A1	0.946	0.930995
CAM-3A1	0.953	0.919414
CAM-40A1	0.942	0.92056
CAM-41A1	0.942	0.95512
CAM-43A1	0.944	0.887518
CAM-44A1	0.954	0.914048
CAM-45A1	0.955	0.934215
CAM-46A1	0.954	0.901055
CAM-47A1	0.954	0.892303
CAM-48A1	0.942	0.937526
CAM-4A1	0.955	0.887688
CAM-55A1	0.942	0.930315
CAM-57C1	0.953	0.912685
CAM-60A1	0.941	0.896547
CAM-67C1	0.942	0.899908
CAM-69A1	0.943	0.915737
CAM-6A1	0.953	0.898724
CAM-75A1	0.959	0.96093
CAM-7A1	0.941	0.931523
CAM-8A1	0.942	0.888571
CAM-96A1	0.94	0.888202
CAM-9A1	0.944	0.872102
HEL_AA0113AA_AS	0.945	0.905047
HEL_AA0116AA_AS	0.938	0.939269
HEL_AA0118AA_AS	0.942	0.968987
HEL_AA0120AA_AS	0.944	0.942714
HEL_AA0158AA_AS	0.944	0.902512
HEL_AA0159AA_AS	0.947	0.904012
HEL_AA0160AA_AS	0.937	0.894479
HEL_AA0315AA_AS	0.92	0.881603
HEL_AA0316AA_AS	0.9	0.872312
HEL_AA0317AA_AS	0.924	0.857194
HEL_AA0318AA_AS	0.948	0.947602
HEL_AA0319AA_AS	0.92	0.760037
HEL_AA0320AA_AS	0.924	0.903815
HEL_AA0326AA_AS	0.919	0.915018
HEL_AA0328AA_AS	0.919	0.780785
HEL_AA0331AA_AS	0.92	0.909799
HEL_AA0332AA_AS	0.933	0.807116
HEL_AA0333AA_AS	0.934	0.905002
HEL_AA0335AA_AS	0.921	0.884841
HEL_AA0337AA_AS	0.92	0.882447
HEL_AA0343AA_AS	0.941	0.917145
HEL_AA0344AA_AS	0.92	0.903227
HEL_AA0345AA_AS	0.921	0.894342
HEL_AA0346AA_AS	0.921	0.909058
HEL_AA0347AA_AS	0.919	0.867789
HEL_AA0348AA_AS	0.918	0.884817
HEL_AA0349AA_AS	0.918	0.897477
HEL_AA0350AA_AS	0.92	0.900305
HEL_AA0352AA_AS	0.922	0.87391
HEL_AA0355AA_AS	0.934	0.937749
HEL_AA0357AA_AS	0.92	0.90997
HEL_AA0358AA_AS	0.923	0.906047
HEL_AA0359AA_AS	0.921	0.82388
HEL_AA0361AA_AS	0.923	0.867838
HEL_AA0362AA_AS	0.949	0.93373
HEL_AA0363AA_AS	0.91	0.88923
HEL_AA0364AA_AS	0.923	0.904456
HEL_AA0365AA_AS	0.921	0.856894
HEL_AA0366AA_AS	0.921	0.885473
HEL_AA0367AA_AS	0.928	0.923054
HEL_AA0368AA_AS	0.921	0.891188
HEL_AA0369AA_AS	0.921	0.88516
HEL_AA0370AA_AS	0.922	0.863227
HEL_AA0371AA_AS	0.956	0.910332
HEL_AA0372AA_AS	0.934	0.817308
HEL_AA0376AA_AS	0.931	0.927529
HEL_AA0384AA_AS	0.922	0.88638
HEL_AA0389AA_AS	0.929	0.908858
HEL_AA0390AA_AS	0.932	0.945111
HEL_AA0391AA_AS	0.932	0.901569
HEL_AA0393AA_AS	0.929	0.895819
HEL_AA0394AA_AS	0.921	0.881569
HEL_AA0395AA_AS	0.92	0.883644
HEL_AA0397AA_AS	0.921	0.881057
HEL_AA0398AA_AS	0.922	0.882265
HEL_AA0399AA_AS	0.928	0.919159
HEL_AA0400AA_AS	0.927	0.896703
HEL_AA0401AA_AS	0.902	0.874294
HEL_AA0403AA_AS	0.927	0.798112
HEL_AA0405AA_AS	0.93	0.918635
HEL_AA0406AA_AS	0.92	0.896225
HEL_AA0407AA_AS	0.923	0.930753
HEL_AA0409AA_AS	0.948	0.95443
HEL_AA0422AA_AS	0.933	0.954455
HEL_AA0437AA_AS	0.934	0.89248
HEL_AA0438AA_AS	0.946	0.90126
HEL_AA0439AA_AS	0.946	0.877488
HEL_AA4350AA_AS	0.933	0.800291
HEL_AA5477AA_AS	0.952	0.951302
HEL_AA5501AA_AS	0.954	0.926988
HEL_AA5507AA_AS	0.952	0.908861
HEL_AA5511AA_AS	0.956	0.932055
HEL_AA5520AA_AS	0.951	0.90626
HEL_AA5917AA_AS	0.922	0.870912
HEL_AA5920AA_AS	0.927	0.899386
HEL_AA5921AA_AS	0.925	0.90357
HEL_AA5945AA_AS	0.934	0.878181
HEL_AA5950AA_AS	0.925	0.856617
HEL_AA5957AA_AS	0.924	0.857927
HEL_AA5958AA_AS	0.928	0.893278
HEL_AA5959AA_AS	0.921	0.898788
HEL_AA5963AA_AS	0.922	0.8892
HEL_AA5991AA_AS	0.921	0.828692
HEL_AA6014AA_AS	0.924	0.833671
HEL_AA6015AA_AS	0.921	0.8692
HEL_AA6034AA_AS	0.921	0.89862
HEL_AA6049AA_AS	0.921	0.887141
HEL_AA6052AA_AS	0.929	0.889156
HEL_AA6060AA_AS	0.937	0.92579
HEL_AA6074AA_AS	0.926	0.887015
HEL_AA6080AA_AS	0.921	0.911634
HEL_AA6081AA_AS	0.922	0.892371
HEL_AA6482AA_AS	0.917	0.821421
HEL_AA6490AA_AS	0.936	0.90671
HEL_AA6492AA_AS	0.934	0.953569
HEL_AA6499AA_AS	0.952	0.891668
HEL_AA6503AA_AS	0.93	0.885339
HEL_AA6505AA_AS	0.93	0.890981
HEL_AA6508AA_AS	0.932	0.888936
HEL_AA6509AA_AS	0.95	0.88368
HEL_AA6510AA_AS	0.954	0.921337
HEL_AA6511AA_AS	0.924	0.859666
HEL_AA6515AA_AS	0.933	0.807413
HEL_AA6518AA_AS	0.935	0.886773
HEL_AA6519AA_AS	0.937	0.912599
HEL_AA6521AA_AS	0.93	0.810421
HEL_AA6524AA_AS	0.947	0.900639
HEL_AA6525AA_AS	0.935	0.844584
HEL_AA6527AA_AS	0.937	0.903691
HEL_AA6532AA_AS	0.937	0.89104
HEL_AA6533AA_AS	0.94	0.915117
HEL_AA6535AA_AS	0.936	0.876889
HEL_AA6539AA_AS	0.936	0.895487
HEL_AA6543AA_AS	0.934	0.886207
HEL_AA6553AA_AS	0.935	0.91747
HEL_AA6555AA_AS	0.933	0.853381
HEL_AA6558AA_AS	0.937	0.86534
HEL_AA6561AA_AS	0.935	0.939357
HEL_AA6562AA_AS	0.947	0.904289
HEL_AA6567AA_AS	0.92	0.903345
HEL_AA6569AA_AS	0.933	0.884651
HEL_AA6572AA_AS	0.929	0.899768
HEL_AA6578AA_AS	0.944	0.883982
HEL_AA6580AA_AS	0.93	0.915812
HEL_AA6583AA_AS	0.934	0.854416
HEL_AA6587AA_AS	0.93	0.913725
HEL_AA6592AA_AS	0.932	0.889949
HEL_AA6593AA_AS	0.93	0.909322
HEL_AA6600AA_AS	0.938	0.920314
HEL_AA6606AA_AS	0.942	0.898001
HEL_AA6607AA_AS	0.954	0.897815
HEL_AA6610AA_AS	0.935	0.900143
HEL_AA6612AA_AS	0.931	0.895611
HEL_AA6615AA_AS	0.94	0.934325
HEL_AA6623AA_AS	0.937	0.904527
HEL_AA6624AA_AS	0.937	0.857021
HEL_AA6626AA_AS	0.935	0.907148
HEL_AA6631AA_AS	0.941	0.926608
HEL_AA6641AA_AS	0.935	0.862995
HEL_AA6642AA_AS	0.936	0.93188
HEL_AA6644AA_AS	0.936	0.877823
HEL_AA6645AA_AS	0.935	0.923937
HEL_AA6646AA_AS	0.934	0.945518
HEL_AA6647AA_AS	0.938	0.937074
HEL_AA6648AA_AS	0.938	0.932182
HEL_AA6650AA_AS	0.938	0.899375
HEL_AA6651AA_AS	0.94	0.890764
HEL_AA6652AA_AS	0.935	0.905294
HEL_AA6659AA_AS	0.936	0.959154
HEL_AA6660AA_AS	0.937	0.919993
HEL_AA6664AA_AS	0.944	0.961371
HEL_AA6665AA_AS	0.951	0.919164
HEL_AA6667AA_AS	0.931	0.885298
HEL_AA6671AA_AS	0.931	0.942034
HEL_AA6672AA_AS	0.934	0.905746
HEL_AA6677AA_AS	0.938	0.929139
HEL_AA6678AA_AS	0.935	0.874997
HEL_AA6679AA_AS	0.936	0.938606
HEL_AA6682AA_AS	0.936	0.883173
HEL_AA6683AA_AS	0.945	0.89948
HEL_AA6684AA_AS	0.934	0.93642
HEL_AA6692AA_AS	0.94	0.957822
HEL_AA6702AA_AS	0.928	0.776923
HEL_AA6703AA_AS	0.937	0.931698
HEL_AA6704AA_AS	0.935	0.900973
HEL_AA6705AA_AS	0.933	0.886151
HEL_AA6706AA_AS	0.937	0.881505
HEL_AA6707AA_AS	0.939	0.934798
HEL_AA6708AA_AS	0.935	0.854837
HEL_AA6710AA_AS	0.934	0.937728
HEL_AA6716AA_AS	0.923	0.765676
HEL_AA6717AA_AS	0.944	0.926209
HEL_AA6723AA_AS	0.935	0.900339
HEL_AA6725AA_AS	0.93	0.882025
HEL_AA6726AA_AS	0.932	0.900709
HEL_AA6727AA_AS	0.933	0.889507
HEL_AA6736AA_AS	0.937	0.871268
HEL_AA6737AA_AS	0.936	0.897108
HEL_AA6739AA_AS	0.946	0.894479
HEL_AA6740AA_AS	0.937	0.938921
HEL_AA6744AA_AS	0.936	0.862158
HEL_AA6750AA_AS	0.937	0.922678
HEL_AA6751AA_AS	0.935	0.888401
HEL_AA6753AA_AS	0.932	0.923752
HEL_AA6754AA_AS	0.936	0.935989
HEL_AA6755AA_AS	0.937	0.897108
HEL_AA6756AA_AS	0.955	0.899277
HEL_AA6758AA_AS	0.952	0.900545
HEL_AA6759AA_AS	0.921	0.800198
HEL_AA6762AA_AS	0.937	0.935091
HEL_AA6767AA_AS	0.932	0.892415
HEL_AA6768AA_AS	0.933	0.878097
HEL_AA6769AA_AS	0.947	0.954074
HEL_AA6770AA_AS	0.941	0.912883
HEL_AA6771AA_AS	0.935	0.950868
HEL_AA6774AA_AS	0.954	0.918876
HEL_AA6775AA_AS	0.95	0.934433
HEL_AA6777AA_AS	0.952	0.909121
HEL_AA6778AA_AS	0.952	0.893948
HEL_AA6782AA_AS	0.936	0.904733
HEL_AA6783AA_AS	0.935	0.927289
HEL_AA6788AA_AS	0.933	0.877659
HEL_AA6789AA_AS	0.945	0.896789
HEL_AA6790AA_AS	0.94	0.886788
HEL_AA6791AA_AS	0.937	0.940197
HEL_AA6793AA_AS	0.937	0.942202
HEL_AA6794AA_AS	0.94	0.89644
HEL_AA6795AA_AS	0.921	0.914488
HEL_AA6796AA_AS	0.935	0.850902
HEL_AA6807AA_AS	0.926	0.903896
HEL_AA6808AA_AS	0.936	0.880711
HEL_AA6810AA_AS	0.935	0.915233
HEL_AA6812AA_AS	0.943	0.885978
HEL_AA6813AA_AS	0.934	0.84204
HEL_AA6814AA_AS	0.948	0.947532
HEL_AA6815AA_AS	0.933	0.803993
HEL_AA6821AA_AS	0.931	0.877908
HEL_AA6823AA_AS	0.931	0.885622
HEL_AA6827AA_AS	0.935	0.86629
HEL_AA6828AA_AS	0.944	0.922842
HEL_AA6830AA_AS	0.932	0.916473
HEL_AA6833AA_AS	0.934	0.914195
HEL_AA6834AA_AS	0.937	0.933328
HEL_AA6837AA_AS	0.933	0.887363
HEL_AA6839AA_AS	0.917	0.806493
HEL_AA6840AA_AS	0.934	0.895838
HEL_AA6842AA_AS	0.937	0.937713
HEL_AA6851AA_AS	0.935	0.916696
HEL_AA6853AA_AS	0.934	0.853979
HEL_AA6854AA_AS	0.934	0.891991
HEL_AA6855AA_AS	0.934	0.857018
HEL_AA6856AA_AS	0.928	0.946827
HEL_AA6857AA_AS	0.934	0.885893
HEL_AA6858AA_AS	0.937	0.88883
HEL_AA6863AA_AS	0.937	0.88465
HEL_AA6864AA_AS	0.94	0.882231
HEL_AA6865AA_AS	0.935	0.902698
HEL_AA6868AA_AS	0.926	0.907343
HEL_AA6869AA_AS	0.931	0.863067
HEL_AA6870AA_AS	0.936	0.917126
HEL_AA6871AA_AS	0.945	0.90387
HEL_AA6872AA_AS	0.916	0.788404
HEL_AA6873AA_AS	0.919	0.814608
HEL_AA6874AA_AS	0.948	0.920158
HEL_AA6876AA_AS	0.935	0.865643
HEL_AA6878AA_AS	0.939	0.931815
HEL_AA6879AA_AS	0.93	0.909911
HEL_AA6880AA_AS	0.939	0.936381
HEL_AA6881AA_AS	0.939	0.922157
HEL_AA6882AA_AS	0.947	0.911638
HEL_AA7206AA_AS	0.902	0.857785
HEL_AA7214AA_AS	0.919	0.877125
HEL_AA7220AA_AS	0.919	0.872714
HEL_AA7221AA_AS	0.918	0.877821
HEL_AA7222AA_AS	0.924	0.876888
HEL_AA7224AA_AS	0.923	0.871315
HEL_AA7242AA_AS	0.923	0.92065
HEL_AA7283AA_AS	0.921	0.885047
HEL_AA7284AA_AS	0.922	0.880696
HEL_AA7297AA_AS	0.918	0.806631
HEL_AA7321AA_AS	0.927	0.930978
HEL_AA7323AA_AS	0.928	0.900705
HEL_AA7337AA_AS	0.917	0.801922
HEL_AA7340AA_AS	0.924	0.856771
HEL_AA7341AA_AS	0.928	0.914331
HEL_AA7342AA_AS	0.925	0.915883
HEL_AA7362AA_AS	0.907	0.891112
HEL_AA7367AA_AS	0.921	0.910099
HEL_AA7373AA_AS	0.924	0.870145
HEL_AA7388AA_AS	0.923	0.924252
HEL_AA9174AA_AS	0.951	0.937985
HEL_AA9177AA_AS	0.945	0.901395
HEL_AA9185AA_AS	0.945	0.901905
HEL_AA9187AA_AS	0.937	0.907682
HEL_AA9189AA_AS	0.945	0.911724
HEL_AA9193AA_AS	0.948	0.898296
HEL_AA9194AA_AS	0.945	0.903705
HEL_AA9197AA_AS	0.946	0.91883
HEL_AA9198AA_AS	0.936	0.883436
HEL_BA0149AA_AS	0.949	0.879062
HEL_BA0164AA_AS	0.938	0.918819
HEL_BA0175AA_AS	0.943	0.935237
HEL_BA3558AA_AS	0.929	0.946208
HEL_BA3882AA_AS	0.93	0.89546
HEL_BA4308AA_AS	0.936	0.922938
HEL_BA4310AA_AS	0.931	0.920652
HEL_BA4313AA_AS	0.931	0.93988
HEL_BA4321AA_AS	0.934	0.913389
HEL_BA4327AA_AS	0.93	0.891919
HEL_BA4333AA_AS	0.941	0.928928
HEL_BA4664AA_AS	0.934	0.905897
HEL_BA5076AA_AS	0.935	0.920119
HEL_BA5078AA_AS	0.943	0.917209
HEL_BA5080AA_AS	0.936	0.888891
HEL_BA5083AA_AS	0.928	0.873134
HEL_BA5085AA_AS	0.935	0.919166
HEL_BA5086AA_AS	0.952	0.896694
HEL_BA5087AA_AS	0.933	0.886683
HEL_BA5088AA_AS	0.935	0.925667
HEL_BA5091AA_AS	0.932	0.921087
HEL_BA5092AA_AS	0.935	0.867853
HEL_BA5093AA_AS	0.931	0.900192
HEL_BA5095AA_AS	0.936	0.892546
HEL_BA5097AA_AS	0.953	0.925694
HEL_BA5098AA_AS	0.937	0.899873
HEL_BA5099AA_AS	0.933	0.8951
HEL_BA5117AA_AS	0.933	0.887795
HEL_BA5344AA_AS	0.919	0.88309
HEL_BA5345AA_AS	0.923	0.894461
HEL_BA5347AA_AS	0.923	0.909378
HEL_BA5348AA_AS	0.921	0.890547
HEL_BA5349AA_AS	0.922	0.858398
HEL_BA5358AA_AS	0.921	0.889243
HEL_BA5439AA_AS	0.921	0.893039
HEL_BA5440AA_AS	0.922	0.865455
HEL_BA5442AA_AS	0.927	0.91273
HEL_BA5443AA_AS	0.925	0.911206
HEL_BA5445AA_AS	0.929	0.82134
HEL_BA5446AA_AS	0.919	0.784093
HEL_BA5450AA_AS	0.925	0.942736
HEL_BA5451AA_AS	0.924	0.902129
HEL_BA5457AA_AS	0.954	0.954978
HEL_BA5458AA_AS	0.933	0.896655
HEL_BA5460AA_AS	0.919	0.90345
HEL_BA5464AA_AS	0.941	0.93902
HEL_BA5468AA_AS	0.939	0.893706
HEL_BA5469AA_AS	0.946	0.939056
HEL_BA5473AA_AS	0.922	0.871707
HEL_BA5477AA_AS	0.951	0.903432
HEL_BA5478AA_AS	0.931	0.800162
HEL_BA5487AA_AS	0.944	0.974321
HEL_BA5488AA_AS	0.954	0.92107
HEL_BA5489AA_AS	0.931	0.918147
HEL_BA5492AA_AS	0.95	0.915059
HEL_BA5493AA_AS	0.951	0.90932
HEL_BA5496AA_AS	0.928	0.94618
HEL_BA5501AA_AS	0.935	0.859973
HEL_BA5504AA_AS	0.95	0.862391
HEL_BA5507AA_AS	0.92	0.908121
HEL_BA5508AA_AS	0.939	0.913234
HEL_BA5509AA_AS	0.929	0.826191
HEL_BA5514AA_AS	0.928	0.922
HEL_BA5515AA_AS	0.928	0.904751
HEL_BA5516AA_AS	0.951	0.915497
HEL_BA5521AA_AS	0.931	0.844529
HEL_BA5522AA_AS	0.934	0.909348
HEL_BA5523AA_AS	0.93	0.874123
HEL_BA5524AA_AS	0.93	0.876462
HEL_BA5525AA_AS	0.929	0.926217
HEL_BA5527AA_AS	0.946	0.874843
HEL_BA5531AA_AS	0.951	0.937684
HEL_BA5533AA_AS	0.935	0.90274
HEL_BA5534AA_AS	0.952	0.923766
HEL_BA5539AA_AS	0.953	0.926816
HEL_BA5540AA_AS	0.948	0.887339
HEL_BA5541AA_AS	0.948	0.930608
HEL_BA5542AA_AS	0.953	0.856017
HEL_BA5546AA_AS	0.955	0.9736
HEL_BA5547AA_AS	0.953	0.917564
HEL_BA5550AA_AS	0.946	0.920701
HEL_BA5551AA_AS	0.937	0.909624
HEL_BA5552AA_AS	0.951	0.892883
HEL_BA5554AA_AS	0.954	0.936268
HEL_BA5556AA_AS	0.951	0.9204
HEL_BA5557AA_AS	0.933	0.914799
HEL_BA5558AA_AS	0.953	0.96824
HEL_BA5561AA_AS	0.953	0.928877
HEL_BA5562AA_AS	0.926	0.890334
HEL_BA5563AA_AS	0.935	0.904826
HEL_BA5566AA_AS	0.95	0.922281
HEL_BA5567AA_AS	0.935	0.916616
HEL_BA5568AA_AS	0.937	0.912637
HEL_BA5569AA_AS	0.935	0.883023
HEL_BA5570AA_AS	0.937	0.893912
HEL_BA5571AA_AS	0.935	0.839923
HEL_BA5572AA_AS	0.932	0.949088
HEL_BA5573AA_AS	0.924	0.894362
HEL_BA5574AA_AS	0.92	0.908378
HEL_BA5575AA_AS	0.921	0.895769
HEL_BA5576AA_AS	0.919	0.903032
HEL_BA5577AA_AS	0.921	0.89382
HEL_BA5578AA_AS	0.918	0.885723
HEL_BA5583AA_AS	0.934	0.929406
HEL_BA5616AA_AS	0.932	0.924493
HEL_BA5617AA_AS	0.923	0.88534
HEL_BA5618AA_AS	0.92	0.882887
HEL_BA5621AA_AS	0.921	0.895439
HEL_BA5639AA_AS	0.944	0.95199
HEL_BA5660AA_AS	0.918	0.909343
HEL_BA5661AA_AS	0.931	0.891801
HEL_BA5663AA_AS	0.922	0.895429
HEL_BA5670AA_AS	0.954	0.93821
HEL_BA5677AA_AS	0.904	0.879445
HEL_BA5679AA_AS	0.947	0.960745
HEL_BA5680AA_AS	0.902	0.89295
HEL_BA5682AA_AS	0.904	0.878266
HEL_BA5686AA_AS	0.905	0.881168
HEL_BA5692AA_AS	0.953	0.925416
HEL_BA5696AA_AS	0.901	0.878085
HEL_BA5699AA_AS	0.906	0.896916
HEL_BA5700AA_AS	0.904	0.884067
HEL_BA5702AA_AS	0.944	0.898902
HEL_BA5703AA_AS	0.904	0.89249
HEL_BA5706AA_AS	0.903	0.899782
HEL_BA5709AA_AS	0.902	0.859524
HEL_BA5713AA_AS	0.905	0.843239
HEL_BA5720AA_AS	0.949	0.94386
HEL_BA5728AA_AS	0.904	0.89354
HEL_BA5731AA_AS	0.904	0.861617
HEL_BA5732AA_AS	0.948	0.919172
HEL_BA5739AA_AS	0.905	0.897144
HEL_BA5741AA_AS	0.93	0.911362
HEL_BA5747AA_AS	0.952	0.949213
HEL_BA5762AA_AS	0.903	0.877105
HEL_BA5769AA_AS	0.927	0.943806
HEL_BA5771AA_AS	0.923	0.897888
HEL_BA5774AA_AS	0.923	0.88142
HEL_BA5776AA_AS	0.922	0.900485
HEL_BA5777AA_AS	0.923	0.878686
HEL_BA7955AA_AS	0.92	0.90249
HEL_BA7956AA_AS	0.921	0.868683
HEL_BA7962AA_AS	0.922	0.894374
HEL_BA8057AA_AS	0.928	0.871212
HEL_BA8063AA_AS	0.927	0.900205
HEL_BA8064AA_AS	0.922	0.936622
HEL_BA8068AA_AS	0.928	0.904339
HEL_BA8087AA_AS	0.938	0.906719
HEL_BA8091AA_AS	0.92	0.888767
HEL_BA8095AA_AS	0.949	0.927349
HEL_BA8106AA_AS	0.951	0.939469
HEL_BA8109AA_AS	0.948	0.837004
HEL_BA8128AA_AS	0.929	0.937473
HEL_BA8132AA_AS	0.922	0.904229
HEL_BA8141AA_AS	0.925	0.911345
HEL_BA8143AA_AS	0.933	0.847511
HEL_BA8151AA_AS	0.936	0.904442
HEL_BA8152AA_AS	0.93	0.900419
HEL_BA8158AA_AS	0.952	0.936814
HEL_BA8159AA_AS	0.951	0.857138
HEL_BA8160AA_AS	0.951	0.851861
HEL_BA8163AA_AS	0.944	0.940645
HEL_BA8164AA_AS	0.954	0.929661
HEL_BA8168AA_AS	0.953	0.951687
HEL_BA8170AA_AS	0.931	0.922577
HEL_BA8174AA_AS	0.954	0.931358
HEL_BA8175AA_AS	0.95	0.91039
HEL_BA8180AA_AS	0.952	0.921208
HEL_BA8196AA_AS	0.933	0.9293
HEL_BA8239AA_AS	0.924	0.879724
HEL_BA8258AA_AS	0.95	0.94336
HEL_BA8291AA_AS	0.905	0.903971
HEL_BA8299AA_AS	0.93	0.901376
HEL_BA8303AA_AS	0.951	0.913397
HEL_BA8305AA_AS	0.933	0.905051
HEL_BA8309AA_AS	0.908	0.90074
HEL_BA8320AA_AS	0.926	0.895937
HEL_BA8323AA_AS	0.948	0.94036
HEL_BA8340AA_AS	0.932	0.858399
HEL_BA8345AA_AS	0.903	0.897555
HEL_BA8353AA_AS	0.943	0.915158
HEL_BA8355AA_AS	0.904	0.900378
HEL_BA8358AA_AS	0.948	0.942448
HEL_BA8375AA_AS	0.922	0.896104
HEL_BA8385AA_AS	0.924	0.920607
HEL_BA8387AA_AS	0.925	0.899816
HEL_BA8388AA_AS	0.925	0.936756
HEL_BA8390AA_AS	0.924	0.928194
HEL_BA8394AA_AS	0.935	0.853097
