## Supplemental Table 6 for "Methylome evolution through lineage-dependent selection in the gastric pathogen *Helicobacter pylori*"

### Sheet: TableS3
MTase	Motif	Pseudo R2 (Mc Fadden)	p-value	FDR-adjusted p-value	Correlation
M.Hpy66VIII	TGCA	0.815	2.23625e-06	6.93239e-05	+
M2.HpyPU010X	GGATG	0.759	6.18482e-05	0.000958647	+
M.HpyAIV	GANTC	0.711	0.000437179	0.00451751	+
M1.HpyPU010X	GGATG	0.685	0.000963459	0.00680295	+
M.Hpy99XII	GTAC	0.668	0.00109725	0.00680295	+
M2.HpyAVI	CCTC	0.633	0.0024592	0.0127059	-
M.Hpy66V	TCNGA	0.625	0.00320681	0.0142016	-
M2.Hpy66X	CCATC	0.569	0.00852968	0.0330525	-
M.HpyAIII	GATC	0.45	0.0205129	0.0706557	na
M1.Hpy66X	CCATC	0.5	0.024156	0.0748835	na
M.Hpy66I	CGWCG	0.372	0.0305121	0.0859886	na
M.HpyAV	CCTTC	0.419	0.0534644	0.138116	na
M.Hpy66XIII	GTNNAC	0.36	0.0664291	0.158408	na
M.Hpy173ORF5925P	GTCTC	0.255	0.216942	0.480371	na
M.Hpy99IV	CCNNGG	0.143	0.303499	0.62723	na
M.HpyAX	TCGA	0.135	0.363168	0.703638	na
M.Hpy99II	GTSAC	0.111	0.432743	0.789119	na
M.Hpy99XI	ACGT	0.072	0.513684	0.850982	na
M2.HpyAII	TCTTC	0.074	0.52157	0.850982	na
M.Hpy66II	ACNGT	0.023	0.720506	0.930654	na
M1.HpyAVI	GAGG	0.022	0.715591	0.930654	na
M1.HpyAII	GAAGA	0.028	0.702269	0.930654	na
M.Hpy99XVIII	TCNNGA	0.031	0.703551	0.930654	na
M.Hpy112ORF2750P	GGCC	0.036	0.656023	0.930654	na
M.Hpy57X	CTRYAG	0.011	0.802752	0.957128	na
M.Hpy30IV	GAATTC	0.009	0.798878	0.957128	na
M.HpyAVII	ATTAAT	0.001	0.941664	1	na
M.HpyI	CATG	0	1	1	na
M.Hpy99VIII	CCGG	0.001	0.952754	1	na
M.Hpy30X	CTNAG	0	0.983912	1	na
M.Hpy99III	GCGC	0	1	1	na
