## Supplemental Table 7 for "Methylome evolution through lineage-dependent selection in the gastric pathogen *Helicobacter pylori*"

### Sheet: Sheet1
Type	MTase	NUCfreq (blastn)	AAfreq (blastp)
TypeI	S.Hpy13094XV	0.00369686	0.00369686
TypeI	S.Hpy13207XIV	0.0221811	0.0277264
TypeI	S.Hpy30XV	0.00184843	0.00184843
TypeI	S.Hpy32XVI	0.00554529	0.00369686
TypeI	S.Hpy57XII	0.038817	0.0425139
TypeI	S.Hpy57XIII	0.0591497	0.051756
TypeI	S.Hpy57XIV	0.00554529	0.00369686
TypeI	S.Hpy66XV	0.025878	0.025878
TypeI	S.Hpy66XVI	0.0591497	0.0573013
TypeI	S.Hpy99XV	0.00184843	0.00184843
TypeI	S.Hpy99XVI	0.0351201	0.0351201
TypeI	S.Hpy99XVII	0.00184843	0.00184843
TypeI	S.Hpy99XX	0.0351201	0.0332717
TypeI	S.HpyAs005XV	0.0277264	0.0277264
TypeI	S.HpyAs005XVII	0.012939	0.012939
TypeI	S.HpyAs006XIII	0.00554529	0.00554529
TypeI	S.HpyAs008XII	0.00184843	0.00184843
TypeI	S.HpyAs008XIV	0.0277264	0.0277264
TypeI	S.HpyAs009V	0.0554529	0.0554529
TypeI	S.HpyAXIII	0.0425139	0.0480591
TypeI	S.HpyFXIV	0.0609982	0.0609982
TypeI	S.HpyFXV	0.00184843	0.00184843
TypeI	S.HpyG272XIV	0.00739372	0.00924214
TypeI	S.HpyLIM1II	0.00739372	0.00739372
TypeI	S.HpyLIM2III	0.0591497	0.0591497
TypeI	S.HpyLIM5XIV	0.00739372	0.00924214
TypeI	S.HpyLIM7XI	0.103512	0.10536
TypeI	S.HpyLIM8X	0.025878	0.0351201
TypeI	S.HpyLIM8XI	0.012939	0.012939
TypeI	S.HpyMT5111XIII	0.00184843	0.00184843
TypeI	S.HpyMT5118X	0.0203327	0.0203327
TypeI	S.HpyMT5125VII	0.0739372	0.0739372
TypeI	S.HpyMT5136XIII	0.00184843	0.00369686
TypeI	S.HpyPU002XI	0.00184843	0.00184843
TypeI	S.HpyPU003VI	0.0757856	0.0924214
TypeI	S.HpyPU004XV	0.00184843	0.00184843
TypeI	S.HpyPU007XIV	0.00184843	0.00184843
TypeI	S.HpyPU007XV	0.00369686	0.00369686
TypeI	S.HpyPU007XVI	0.00739372	0.00739372
TypeI	S.HpyPU008XV	0.00369686	0.00369686
TypeI	S.HpyPU009XIV	0.00184843	0.00184843
TypeI	S.HpyPU010XV	0.00369686	0.00369686
TypeI	S.HpyPU010XVI	0.0351201	0.0314233
TypeI	S.HpyPXI	0.0221811	0.0184843
TypeI	S.HpySH011XII	0.00369686	0.00369686
TypeI	S.HpySH014XIII	0.0147874	0.0166359
TypeI	S.HpyUM032XVI	0.127542	0.116451
TypeII	M.Hpy30IV	0.173752	0.192237
TypeII	M.Hpy30X	0.362292	0.362292
TypeII	M.Hpy57X	0.0221811	0.0240296
TypeII	M.Hpy66I	0.0609982	0.0609982
TypeII	M.Hpy66II	0.685767	0.687616
TypeII	M.Hpy66V	0.158965	0.158965
TypeII	M.Hpy66VIII	0.630314	0.63586
TypeII	M.Hpy66XIII	0.94085	0.942699
TypeII	M.Hpy99II	0.275416	0.266174
TypeII	M.Hpy99III	0.996303	0.994455
TypeII	M.Hpy99IV	0.310536	0.310536
TypeII	M.Hpy99VIII	0.879852	0.881701
TypeII	M.Hpy99XI	0.650647	0.652495
TypeII	M.Hpy99XII	0.831793	0.831793
TypeII	M.Hpy99XVIII	0.833641	0.824399
TypeII	M.HpyAIII	0.96488	0.970425
TypeII	M.HpyAIV	0.600739	0.608133
TypeII	M.HpyAV	0.218115	0.219963
TypeII	M.HpyAVII	0.898336	0.907579
TypeII	M.HpyAX	0.757856	0.761553
TypeII	M.HpyI	0.996303	1
TypeII	M1.Hpy66X	0.526802	0.532348
TypeII	M1.Hpy66X	0.526802	0.532348
TypeII	M1.HpyAII	0.462107	0.462107
TypeII	M1.HpyAVI	0.907579	0.911275
TypeII	M1.HpyPU010X	0.051756	0.051756
TypeII	M1.HpyPU010X	0.051756	0.051756
TypeII	M2.Hpy66X	0.502773	0.502773
TypeII	M2.Hpy66X	0.502773	0.502773
TypeII	M2.HpyAII	0.571165	0.571165
TypeII	M2.HpyAVI	0.512015	0.504621
TypeII	M2.HpyPU010X	0.0536044	0.0536044
TypeII	M2.HpyPU010X	0.0536044	0.0536044
TypeIIG	Hpy300XI	0.077634	0.142329
TypeIIG	Hpy30XIII	0.0739372	0.0369686
TypeIIG	Hpy99XIII	0.0942699	0.025878
TypeIIG	Hpy99XIV	0.0314233	0.0702403
TypeIIG	HpyAXIV	0.0794824	0.00739372
TypeIIG	HpyUM032XIV	0.025878	0.0277264
TypeIIG	HpyUM037X	0.0314233	0.107209
TypeIIG	M.HpyAXVIII	0.0443623	0.0609982
TypeIIG	S.Hpy99XXII	0.025878	0.0277264
TypeIIG	S.HpyLIM6XII	0.0203327	0.0203327
TypeIIG	S.HpyMT5105XV	0.0240296	0.0314233
TypeIIG	S.HpyPU007XIX	0.0147874	0.0277264
TypeIIG	S2.HpyUM032XIII	0.125693	0.184843
TypeIII	M.Hpy300X	0.00184843	0.00369686
TypeIII	M.Hpy99XXI	0.0221811	0.0166359
TypeIII	M.HpyAXI	0.0554529	0.0425139
TypeIII	M.HpyAXVII	0.00369686	0.00369686
TypeIII	M.HpyPIX	0.0221811	0.0554529
